# The germline-specific region of the sea lamprey genome plays a key role in spermatogenesis

**DOI:** 10.1101/2021.09.24.461754

**Authors:** Tamanna Yasmin, Phil Grayson, Margaret F. Docker, Sara V. Good

## Abstract

The sea lamprey genome undergoes programmed genome rearrangement (PGR) in which ∼20% is jettisoned from somatic cells soon after fertilization. Although the role of PGR in embryonic development has been studied, the role of the germline-specific region (GSR) in gonad development is unknown. We analysed RNA-sequence data from 28 sea lamprey gonads sampled across life-history stages, generated a genome-guided *de novo* superTransciptome with annotations, and identified genes in the GSR. We found that the 638 genes in the GSR are enriched for reproductive processes, exhibit 36x greater odds of being expressed in testes than ovaries, show little evidence of conserved synteny with other chordates, and most have putative paralogues in the GSR and/or somatic genomes. Further, several of these genes play known roles in sex determination and differentiation in other vertebrates. We conclude that the GSR of sea lamprey plays an important role in testicular differentiation and potentially sex determination.
