## Supplemental Table 2 for "The germline-specific region of the sea lamprey genome plays a key role in spermatogenesis"

### Sheet: Sheet1
Supplementary Table 2 - Depth of coverage ratios for all genomic intervals of germline-specific region. log2(standardized sperm coverage/blood coverage) greater than 2 is considered tobe germline-specific region.
	Segment
map_location	start	end	length	number of merged windows	log2(Germline/Somatic)/EnrichP
NC_046135.1	761107	762250	1143	2	2.0142
NW_022638745.1	0	13226	13226	10	2.0149
NW_022639273.1	55228	70234	15006	16	2.0335
NW_022638592.1	0	20662	20662	14	2.0336
NW_022638915.1	598350	601351	3001	4	2.0595
NC_046142.1	2178452	2183032	4580	4	2.0738
NW_022638977.1	132498	137560	5062	6	2.1187
NW_022638935.1	213218	227219	14001	15	2.1418
NW_022638919.1	448221	452221	4000	5	2.1567
NW_022638931.1	129661	135661	6000	7	2.1715
NW_022639039.1	0	9021	9021	10	2.1797
NC_046094.1	9176073	9177206	1133	2	2.1894
NW_022638918.1	278356	288359	10003	11	2.2051
NW_022638938.1	104942	122483	17541	18	2.2081
NW_022638918.1	87462	103609	16147	17	2.2389
NW_022638930.1	183631	187632	4001	5	2.2666
NW_022638925.1	262362	270500	8138	8	2.2726
NW_022639085.1	97390	102390	5000	6	2.3593
NW_022638467.1	151787	159788	8001	9	2.3964
NW_022638954.1	0	5024	5024	6	2.4159
NW_022639120.1	112904	120661	7757	8	2.4211
NW_022639426.1	0	38099	38099	39	2.4333
NW_022638514.1	0	21913	21913	13	2.4463
NW_022638222.1	447326	454396	7070	8	2.4579
NW_022639194.1	21827	38839	17012	18	2.4608
NW_022638926.1	267520	270521	3001	4	2.4733
NW_022638954.1	47216	52226	5010	6	2.476
NW_022638466.1	34168	40831	6663	7	2.4991
NW_022638933.1	176503	204178	27675	22	2.5033
NW_022638950.1	152748	161359	8611	9	2.5142
NW_022638467.1	84751	97422	12671	12	2.5481
NW_022638915.1	260158	263158	3000	4	2.5741
NW_022638988.1	73166	90191	17025	18	2.5922
NW_022638923.1	16408	20651	4243	5	2.6163
NW_022638921.1	33293	58121	24828	19	2.6214
NW_022639358.1	42843	60558	17715	18	2.6579
NW_022639309.1	5000	44599	39599	38	2.6692
NW_022638467.1	106738	108758	2020	3	2.674
NW_022638341.1	0	16336	16336	17	2.6998
NW_022638915.1	376077	408359	32282	32	2.7149
NW_022638941.1	154889	161818	6929	6	2.7427
NW_022638931.1	239950	252005	12055	13	2.7571
NW_022639032.1	9474	16484	7010	8	2.7827
NW_022638918.1	507270	518363	11093	12	2.7867
NW_022639210.1	65615	79987	14372	15	2.8199
NW_022638930.1	73522	77523	4001	5	2.8415
NW_022638915.1	626532	643921	17389	15	2.8484
NW_022638922.1	25336	33409	8073	9	2.8615
NW_022639310.1	0	6654	6654	3	2.8649
NW_022639210.1	31512	46606	15094	15	2.8858
NW_022638222.1	77007	99843	22836	19	2.8875
NW_022638354.1	0	4057	4057	5	2.8894
NW_022638927.1	210344	217344	7000	8	2.8955
NW_022638977.1	97287	102406	5119	4	2.9161
NW_022638936.1	18254	75059	56805	36	2.948
NW_022638466.1	47433	57334	9901	7	2.9861
NW_022638956.1	151462	159480	8018	9	3.0162
NW_022638948.1	106922	118418	11496	12	3.0299
NW_022638399.1	21778	33187	11409	10	3.0337
NW_022638918.1	0	5586	5586	5	3.058
NW_022638927.1	80065	93136	13071	13	3.0589
NW_022638927.1	177596	184753	7157	8	3.0683
NW_022639216.1	64957	87450	22493	22	3.098
NW_022638923.1	262797	269979	7182	8	3.1017
NW_022638921.1	0	8076	8076	9	3.1118
NC_046149.1	81753	91698	9945	10	3.1161
NW_022638921.1	265315	326561	61246	25	3.1162
NW_022638949.1	18064	22064	4000	5	3.1178
NW_022638916.1	528570	551112	22542	23	3.1345
NW_022638922.1	383272	403402	20130	21	3.1492
NW_022638918.1	191633	216033	24400	25	3.1682
NW_022639128.1	86721	97727	11006	12	3.1754
NW_022638919.1	165472	173473	8001	9	3.1789
NW_022638289.1	0	1034	1034	2	3.1868
NW_022638935.1	43265	97793	54528	47	3.1891
NW_022638933.1	257239	289576	32337	29	3.1953
NW_022638988.1	42032	63039	21007	22	3.1986
NW_022639025.1	0	4418	4418	5	3.2041
NW_022639104.1	52811	91526	38715	39	3.2055
NW_022638919.1	288045	298079	10034	11	3.2099
NW_022638505.1	0	21079	21079	11	3.2264
NW_022639200.1	64657	82077	17420	15	3.2271
NW_022638930.1	292499	306520	14021	15	3.2274
NW_022638580.1	0	22561	22561	23	3.2481
NW_022639108.1	61253	95550	34297	34	3.2558
NC_046149.1	320168	343551	23383	24	3.2609
NW_022638934.1	53750	56751	3001	4	3.2627
NW_022638921.1	138030	167523	29493	29	3.269
NW_022639429.1	21023	27023	6000	7	3.2737
NW_022638468.1	246717	265523	18806	13	3.3013
NC_046119.1	6415711	6423718	8007	9	3.3145
NW_022638327.1	0	30741	30741	16	3.3179
NW_022638949.1	72068	77121	5053	6	3.3675
NW_022638972.1	143359	163386	20027	14	3.3801
NW_022638221.1	790896	802183	11287	12	3.3884
NW_022639346.1	30382	45586	15204	16	3.3926
NW_022638938.1	150540	165547	15007	16	3.4068
NW_022638935.1	165691	187922	22231	23	3.4133
NW_022638333.1	13053	32464	19411	19	3.4155
NW_022638653.1	532560	554591	22031	19	3.4188
NW_022638925.1	0	6408	6408	7	3.441
NW_022639108.1	13952	34235	20283	20	3.446
NW_022638921.1	172833	200412	27579	24	3.4718
NW_022638918.1	401457	413459	12002	13	3.477
NW_022639102.1	32151	48865	16714	16	3.5061
NW_022638950.1	53413	64595	11182	9	3.5184
NW_022638962.1	39778	48835	9057	10	3.5268
NW_022639135.1	65777	87320	21543	20	3.5283
NW_022638351.1	3047	14051	11004	12	3.5376
NW_022639241.1	11258	17829	6571	7	3.5482
NW_022639273.1	39227	47228	8001	9	3.551
NW_022638947.1	190852	211173	20321	21	3.5583
NW_022638919.1	74548	91940	17392	17	3.571
NW_022638312.1	22025	32259	10234	11	3.5841
NW_022638221.1	749487	757722	8235	9	3.6157
NW_022638954.1	206873	218721	11848	8	3.6247
NC_046149.1	224738	229738	5000	6	3.6272
NW_022638927.1	0	4016	4016	5	3.6388
NW_022639273.1	20221	24221	4000	5	3.6458
NW_022639442.1	0	43994	43994	24	3.6478
NW_022638301.1	0	39421	39421	38	3.6596
NW_022639234.1	0	38285	38285	39	3.6614
NW_022639355.1	54234	61271	7037	8	3.6623
NW_022638361.1	14057	22055	7998	8	3.6988
NW_022638931.1	92242	128659	36417	34	3.7001
NW_022639088.1	110601	133652	23051	21	3.7147
NW_022638959.1	125295	144590	19295	20	3.7193
NW_022639085.1	60382	79390	19008	20	3.7267
NW_022639241.1	61086	75094	14008	15	3.7432
NW_022638915.1	233081	249155	16074	17	3.7554
NW_022639204.1	0	10597	10597	11	3.772
NW_022638379.1	0	23136	23136	23	3.7791
NW_022638916.1	47112	75337	28225	27	3.788
NW_022638257.1	18461	25472	7011	8	3.7935
NW_022638926.1	375686	385689	10003	11	3.8064
NW_022639051.1	109868	118040	8172	9	3.8378
NW_022638944.1	120058	195232	75174	42	3.8895
NW_022639032.1	17484	41522	24038	25	3.9012
NC_046149.1	187709	200722	13013	14	3.9501
NW_022638222.1	474853	532301	57448	47	3.9662
NC_046149.1	1196113	1220122	24009	25	3.9807
NW_022639159.1	0	6458	6458	4	3.9834
NW_022638925.1	20963	35487	14524	15	3.9906
NW_022639104.1	107932	128009	20077	21	3.9968
NW_022638936.1	248904	253478	4574	5	4.0079
NW_022638930.1	124909	151686	26777	22	4.0162
NW_022638930.1	241792	249793	8001	9	4.0481
NW_022639200.1	27688	35237	7549	8	4.0489
NW_022639194.1	39839	65938	26099	22	4.0831
NW_022638916.1	408278	435733	27455	28	4.2168
NW_022638330.1	0	29523	29523	29	4.2255
NW_022638943.1	257363	263502	6139	7	4.2525
NW_022639032.1	102410	148429	46019	42	4.2693
NW_022638440.1	0	30281	30281	30	4.2696
NW_022639220.1	62168	73214	11046	12	4.2786
NW_022638928.1	36175	53729	17554	18	4.2854
NW_022638944.1	18632	25708	7076	8	4.3011
NW_022639082.1	40831	111462	70631	67	4.3226
NW_022638713.1	0	5260	5260	6	4.3278
NW_022638653.1	77584	109914	32330	33	4.3483
NW_022638933.1	55052	83973	28921	28	4.3484
NW_022638866.1	0	4092	4092	5	4.4007
NW_022638923.1	168787	188088	19301	20	4.418
NW_022638975.1	155181	180454	25273	19	4.4974
NW_022638916.1	181455	207469	26014	27	4.5122
NW_022638938.1	0	18010	18010	19	4.514
NW_022638988.1	0	19906	19906	18	4.5204
NW_022638625.1	14116	19232	5116	6	4.5227
NW_022638287.1	22229	42422	20193	21	4.5299
NW_022638361.1	0	6045	6045	7	4.5318
NW_022638924.1	18305	99498	81193	81	4.5536
NW_022638950.1	76030	85357	9327	10	4.5636
NC_046149.1	111926	172653	60727	51	4.6055
NW_022639338.1	30992	63696	32704	33	4.63
NW_022638936.1	259479	318928	59449	59	4.6321
NW_022638584.1	12685	17686	5001	6	4.6659
NW_022639159.1	102969	107969	5000	6	4.6885
NW_022638959.1	182393	202401	20008	19	4.6996
NW_022638923.1	362684	372725	10041	11	4.7054
NW_022638949.1	53674	59256	5582	6	4.721
NW_022638936.1	157655	176959	19304	20	4.7401
NW_022638653.1	515802	523301	7499	8	4.7422
NW_022638351.1	25054	33102	8048	9	4.7812
NW_022638653.1	681755	689041	7286	8	4.8015
NW_022638222.1	20926	33077	12151	13	4.838
NW_022638922.1	354794	363797	9003	10	4.8445
NW_022638222.1	346533	370925	24392	25	4.8625
NW_022638610.1	0	20851	20851	18	4.8763
NC_046149.1	69739	74748	5009	6	4.8936
NW_022638829.1	0	4834	4834	3	4.906
NW_022638919.1	0	27171	27171	26	4.9301
NW_022638542.1	0	23753	23753	22	4.9466
NW_022638534.1	19142	24181	5039	6	4.9541
NW_022638924.1	115958	119958	4000	5	4.977
NW_022638925.1	99083	104718	5635	6	4.9831
NW_022638678.1	0	17328	17328	18	4.9835
NW_022638933.1	104184	105236	1052	2	5.0036
NW_022639234.1	77454	83455	6001	7	5.0037
NW_022638933.1	0	25155	25155	26	5.0152
NW_022639300.1	60681	63731	3050	4	5.0338
NW_022638928.1	219044	228159	9115	10	5.036
NW_022638919.1	112573	129352	16779	17	5.0417
NW_022638927.1	20042	73063	53021	54	5.0458
NW_022638948.1	211225	235911	24686	25	5.0505
NC_046149.1	1159804	1188111	28307	29	5.0619
NW_022639276.1	12585	76878	64293	58	5.066
NW_022638321.1	0	40044	40044	39	5.0769
NW_022638925.1	125644	197659	72015	50	5.0991
NW_022639289.1	9568	40622	31054	32	5.1332
NW_022638956.1	213581	217664	4083	5	5.2191
NW_022639334.1	0	64308	64308	64	5.2521
NW_022639339.1	17085	47492	30407	31	5.293
NW_022639035.1	127505	149507	22002	23	5.3237
NW_022638929.1	125453	141504	16051	6	5.3689
NW_022639372.1	15641	31737	16096	15	5.3897
NW_022638962.1	154038	197030	42992	39	5.4069
NW_022639300.1	17359	20510	3151	4	5.4353
NW_022639183.1	44697	99964	55267	50	5.4497
NW_022638977.1	44262	62270	18008	19	5.4757
NW_022639304.1	56326	70503	14177	11	5.4877
NW_022639304.1	30513	38591	8078	9	5.4937
NW_022639130.1	16649	107642	90993	89	5.5133
NW_022639241.1	18907	53722	34815	34	5.5141
NW_022638222.1	381576	415106	33530	33	5.5219
NW_022638822.1	0	7984	7984	7	5.5298
NW_022638930.1	321531	346809	25278	25	5.5421
NW_022638943.1	60653	217466	156813	152	5.5623
NW_022638926.1	205566	219607	14041	14	5.5704
NW_022638275.1	0	18544	18544	9	5.578
NW_022639200.1	7685	22686	15001	16	5.5824
NW_022638916.1	111610	114611	3001	4	5.5949
NW_022638930.1	78524	85022	6498	7	5.6
NW_022638988.1	109249	170782	61533	58	5.6101
NC_046149.1	240741	284279	43538	43	5.6217
NW_022639409.1	0	17413	17413	18	5.6357
NW_022639200.1	46565	63657	17092	17	5.6449
NC_046149.1	493105	508953	15848	16	5.6898
NW_022638221.1	175434	194113	18679	17	5.7362
NW_022639003.1	0	25497	25497	24	5.7617
NW_022638921.1	27137	32138	5001	6	5.7874
NW_022638972.1	164431	190183	25752	8	5.7893
NW_022638285.1	0	42576	42576	42	5.8089
NW_022638949.1	203985	231549	27564	25	5.8165
NW_022639289.1	49625	63628	14003	15	5.8347
NW_022639108.1	35235	40237	5002	6	5.8879
NW_022638926.1	143839	195106	51267	51	5.9593
NW_022638924.1	139061	151064	12003	13	5.9595
NW_022639362.1	0	59602	59602	59	5.9884
NW_022639100.1	22562	39442	16880	17	5.9907
NW_022638926.1	349126	367683	18557	16	5.9912
NW_022638921.1	451266	454520	3254	4	6.039
NW_022639108.1	47250	60253	13003	14	6.0461
NW_022639210.1	24507	30511	6004	7	6.0558
NW_022638468.1	180146	184151	4005	5	6.0597
NC_046149.1	14462	29388	14926	14	6.0652
NW_022638395.1	0	32239	32239	17	6.0844
NW_022638977.1	161537	171051	9514	10	6.0992
NW_022639199.1	22533	93196	70663	54	6.1409
NW_022639221.1	0	22495	22495	16	6.1626
NW_022638927.1	242418	249570	7152	8	6.179
NW_022638934.1	75900	293429	217529	142	6.1906
NW_022638413.1	0	20215	20215	19	6.1938
NW_022638840.1	0	7046	7046	8	6.1954
NW_022639120.1	0	83803	83803	66	6.1962
NW_022638915.1	0	81368	81368	63	6.2052
NW_022638938.1	25011	62645	37634	38	6.2066
NW_022638714.1	0	15031	15031	10	6.2221
NW_022639354.1	24155	55615	31460	32	6.2519
NW_022639327.1	47429	66047	18618	10	6.2657
NW_022638275.1	29930	41743	11813	5	6.2774
NW_022639102.1	50082	129060	78978	72	6.2809
NW_022638613.1	0	19909	19909	13	6.2812
NW_022638221.1	218502	644341	425839	307	6.2875
NW_022639032.1	46045	84770	38725	39	6.2914
NW_022639361.1	0	17264	17264	17	6.298
NW_022638936.1	203619	206621	3002	4	6.3044
NW_022639135.1	37544	49437	11893	12	6.3054
NW_022638943.1	0	48219	48219	41	6.3058
NW_022638948.1	0	59619	59619	56	6.32
NW_022638962.1	70465	103930	33465	34	6.3372
NW_022639361.1	32272	37272	5000	6	6.3395
NW_022638956.1	198534	212033	13499	14	6.3807
NW_022639112.1	45215	69727	24512	25	6.3874
NW_022639338.1	0	20880	20880	21	6.4146
NW_022639100.1	45919	84455	38536	35	6.447
NW_022638342.1	0	36855	36855	37	6.4551
NW_022638956.1	160480	189422	28942	28	6.4998
NW_022638922.1	93916	280589	186673	106	6.5075
NW_022639426.1	39099	48100	9001	10	6.5358
NW_022638334.1	0	11182	11182	11	6.5413
NW_022638930.1	53892	72522	18630	14	6.5472
NW_022638499.1	16844	26010	9166	6	6.562
NW_022639067.1	22535	39731	17196	17	6.565
NW_022639320.1	0	66542	66542	61	6.626
NW_022638699.1	0	15546	15546	16	6.6304
NW_022638959.1	0	25195	25195	26	6.6519
NW_022639181.1	25189	36200	11011	12	6.66
NW_022638956.1	0	133175	133175	106	6.6638
NW_022639082.1	0	39831	39831	33	6.6767
NW_022638931.1	35171	46188	11017	8	6.6834
NW_022638944.1	196232	220138	23906	24	6.6869
NW_022638757.1	0	12232	12232	6	6.7689
NW_022638915.1	113168	189259	76091	33	6.7884
NW_022638528.1	0	24763	24763	18	6.7971
NC_046149.1	43263	45264	2001	3	6.8076
NW_022638731.1	0	11312	11312	6	6.8169
NW_022638406.1	0	32822	32822	25	6.8188
NW_022638334.1	30291	37951	7660	8	6.8286
NW_022638467.1	160788	171801	11013	12	6.8729
NW_022639204.1	27515	70014	42499	34	6.8972
NW_022638350.1	0	37243	37243	17	6.9176
NW_022638988.1	20906	28909	8003	9	6.9247
NW_022639114.1	18244	38275	20031	21	6.9352
NW_022638921.1	327561	382307	54746	51	6.9399
NW_022638938.1	234063	243188	9125	10	6.9519
NW_022638925.1	299598	304787	5189	6	6.9611
NW_022638931.1	72185	91242	19057	19	6.9612
NW_022638929.1	207819	215821	8002	9	6.9672
NW_022638915.1	205280	232081	26801	27	7.019
NW_022638926.1	0	112705	112705	107	7.0519
NW_022638498.1	0	26819	26819	27	7.0616
NW_022638417.1	0	31737	31737	31	7.0617
NW_022639171.1	0	66257	66257	31	7.0858
NW_022638919.1	468423	494054	25631	26	7.0951
NW_022639343.1	0	18211	18211	15	7.0953
NW_022638478.1	0	28217	28217	28	7.1042
NW_022638948.1	119418	210225	90807	89	7.1081
NW_022638918.1	104609	179615	75006	73	7.1211
NW_022639282.1	0	7864	7864	8	7.1498
NW_022638553.1	0	23137	23137	11	7.1578
NW_022639327.1	27418	39424	12006	13	7.1694
NW_022639067.1	0	4018	4018	4	7.1721
NW_022639039.1	10169	113760	103591	77	7.2071
NW_022639221.1	23566	86794	63228	48	7.237
NW_022638936.1	178194	187508	9314	10	7.2454
NW_022638935.1	228219	285557	57338	58	7.2465
NW_022638993.1	13062	31239	18177	19	7.2465
NW_022638925.1	366754	400511	33757	23	7.2666
NW_022638773.1	0	11817	11817	9	7.2754
NW_022638944.1	96478	119058	22580	23	7.2757
NW_022638653.1	0	76583	76583	71	7.3032
NW_022639025.1	24425	39580	15155	16	7.3099
NW_022638729.1	0	13107	13107	11	7.3193
NW_022639270.1	0	76243	76243	68	7.3453
NW_022638938.1	251460	304960	53500	51	7.3458
NW_022638919.1	67544	73548	6004	7	7.357
NW_022639171.1	76347	102606	26259	9	7.3676
NW_022638627.1	0	19888	19888	18	7.3825
NW_022639404.1	41848	51340	9492	8	7.3862
NW_022638739.1	0	12569	12569	12	7.388
NW_022639404.1	0	36474	36474	30	7.4036
NW_022638942.1	101672	276033	174361	159	7.414
NW_022638899.1	0	0	0	1	7.419
NW_022638653.1	690042	761172	71130	68	7.4444
NW_022638950.1	209077	240742	31665	30	7.4451
NW_022638653.1	351769	492584	140815	130	7.4832
NW_022638949.1	84125	109138	25013	26	7.4875
NW_022638468.1	132359	167578	35219	35	7.5034
NW_022638850.1	0	5647	5647	6	7.5045
NW_022639003.1	47906	175045	127139	115	7.5103
NW_022638933.1	126379	175503	49124	49	7.5159
NW_022638916.1	465077	527570	62493	52	7.5275
NW_022639343.1	27213	61581	34368	35	7.5352
NW_022639331.1	0	8638	8638	9	7.5389
NW_022638885.1	0	3145	3145	4	7.549
NW_022638918.1	6850	86421	79571	66	7.5573
NW_022639243.1	0	3019	3019	4	7.5792
NC_046149.1	350328	414727	64399	50	7.581
NC_046149.1	201727	223737	22010	23	7.588
NW_022638421.1	0	31781	31781	31	7.6003
NW_022639309.1	0	4000	4000	5	7.6012
NW_022639100.1	93728	127467	33739	28	7.6028
NW_022638263.1	0	44202	44202	39	7.6124
NW_022638929.1	350893	370898	20005	21	7.63
NW_022639215.1	7024	87389	80365	36	7.6336
NW_022638922.1	404403	428570	24167	25	7.6691
NW_022639219.1	0	64709	64709	45	7.6703
NW_022638942.1	35818	66609	30791	30	7.6799
NW_022638681.1	0	17537	17537	13	7.6821
NW_022639308.1	57991	68364	10373	9	7.6823
NW_022639189.1	44666	95834	51168	40	7.6876
NW_022639082.1	112463	137629	25166	26	7.6924
NW_022638930.1	205639	233791	28152	27	7.701
NW_022639183.1	11493	19499	8006	9	7.7032
NW_022639104.1	0	51748	51748	47	7.7067
NW_022638918.1	414460	506270	91810	67	7.7248
NW_022638708.1	0	15567	15567	13	7.7329
NW_022638941.1	31073	38074	7001	8	7.7345
NW_022639382.1	0	6235	6235	7	7.7358
NW_022638370.1	0	32379	32379	27	7.7545
NW_022638950.1	162501	182820	20319	20	7.769
NW_022638477.1	0	28207	28207	29	7.7732
NW_022638390.1	0	32447	32447	18	7.784
NW_022638468.1	20822	59011	38189	35	7.784
NW_022638314.1	20237	39675	19438	19	7.788
NW_022639067.1	79782	141594	61812	62	7.789
NW_022638318.1	0	38183	38183	37	7.8092
NW_022638916.1	355149	389392	34243	35	7.8207
NW_022638527.1	0	23189	23189	24	7.8226
NW_022638959.1	60964	124295	63331	56	7.8238
NW_022638977.1	120417	131498	11081	12	7.8432
NW_022638541.1	0	24098	24098	22	7.8504
NW_022638875.1	0	3963	3963	4	7.871
NW_022638976.1	0	188817	188817	151	7.871
NW_022638653.1	110914	169798	58884	57	7.8855
NW_022638775.1	0	11353	11353	6	7.892
NW_022639379.1	0	55721	55721	53	7.9083
NW_022639111.1	0	22655	22655	13	7.9092
NC_046149.1	692034	1158803	466769	151	7.9242
NW_022639282.1	67776	74778	7002	8	7.9465
NW_022638879.1	0	3787	3787	2	7.9733
NW_022638284.1	19683	42113	22430	23	7.9826
NW_022638918.1	289359	400457	111098	108	7.9959
NW_022639174.1	0	101635	101635	98	8.0081
NW_022638921.1	59121	117836	58715	44	8.0134
NW_022638918.1	217104	277356	60252	51	8.0155
NW_022638940.1	267867	296980	29113	13	8.0287
NW_022638594.1	0	21648	21648	22	8.0303
NW_022639321.1	0	12008	12008	13	8.0683
NW_022638921.1	201452	264315	62863	45	8.0745
NW_022638847.1	0	6061	6061	6	8.0755
NW_022638222.1	455396	473827	18431	15	8.0771
NW_022638436.1	0	30619	30619	28	8.0772
NW_022639010.1	0	36146	36146	14	8.0789
NW_022638658.1	0	18008	18008	19	8.0822
NW_022638993.1	63080	98139	35059	36	8.0842
NW_022639257.1	0	51170	51170	52	8.0917
NW_022638935.1	323868	329914	6046	7	8.1032
NW_022638935.1	98793	164691	65898	66	8.1171
NW_022638767.1	0	10243	10243	5	8.1263
NW_022638954.1	141277	205567	64290	63	8.1298
NW_022639133.1	64496	87509	23013	24	8.1353
NW_022639111.1	108134	122904	14770	12	8.1472
NW_022638972.1	0	90756	90756	87	8.1509
NW_022639220.1	74214	87437	13223	14	8.1604
NW_022639225.1	37774	87596	49822	43	8.1648
NW_022639114.1	90378	123126	32748	33	8.1685
NW_022639310.1	7932	59778	51846	51	8.1903
NW_022638934.1	0	12381	12381	12	8.2046
NW_022638915.1	328184	375069	46885	47	8.2071
NW_022638411.1	0	27994	27994	7	8.2197
NW_022638620.1	0	19261	19261	20	8.226
NW_022639103.1	115617	126582	10965	11	8.2403
NW_022639010.1	110319	172634	62315	52	8.258
NW_022638389.1	0	33158	33158	34	8.2686
NW_022638560.1	0	23281	23281	23	8.2744
NW_022638927.1	261572	386129	124557	123	8.2995
NW_022639108.1	96550	122889	26339	16	8.3197
NW_022639198.1	0	90602	90602	88	8.3328
NW_022638818.1	0	7852	7852	5	8.3341
NW_022638929.1	0	30249	30249	31	8.3395
NW_022638582.1	0	19618	19618	14	8.3615
NW_022639051.1	0	71419	71419	65	8.3653
NW_022638915.1	409360	597350	187990	160	8.3665
NW_022639128.1	98728	117639	18911	19	8.3704
NW_022638940.1	105182	219878	114696	88	8.3711
NW_022639355.1	0	5734	5734	6	8.391
NW_022639216.1	0	63603	63603	63	8.4021
NW_022639128.1	0	11302	11302	12	8.4168
NW_022638930.1	0	52770	52770	53	8.4198
NW_022638975.1	181454	194877	13423	12	8.4199
NW_022639422.1	0	48068	48068	49	8.4291
NW_022638921.1	124006	137030	13024	14	8.4316
NW_022638929.1	58277	124452	66175	63	8.4354
NW_022638260.1	11115	43828	32713	33	8.4467
NW_022638877.1	0	4053	4053	5	8.4553
NW_022638930.1	307521	320531	13010	14	8.4598
NW_022639300.1	64782	71096	6314	6	8.46
NW_022638630.1	0	20022	20022	21	8.4663
NW_022639321.1	19009	66304	47295	48	8.471
NW_022639339.1	48492	62855	14363	15	8.4763
NC_046149.1	92702	110916	18214	18	8.4769
NW_022638576.1	0	22952	22952	23	8.4871
NW_022638709.1	0	15576	15576	16	8.4927
NW_022638221.1	0	174434	174434	152	8.4928
NW_022639114.1	0	17244	17244	18	8.5095
NC_046149.1	75748	80753	5005	6	8.5343
NW_022639308.1	0	13545	13545	9	8.5362
NW_022638469.1	0	147967	147967	106	8.5412
NW_022639397.1	0	53387	53387	51	8.5465
NW_022639112.1	20023	44214	24191	25	8.5482
NW_022639331.1	32845	64496	31651	28	8.5557
NW_022638918.1	519364	531413	12049	13	8.5657
NW_022639135.1	50867	64777	13910	8	8.5657
NW_022638931.1	136661	207542	70881	58	8.5737
NW_022638291.1	0	42069	42069	43	8.5805
NW_022638667.1	0	18552	18552	19	8.592
NW_022639162.1	31282	100990	69708	69	8.5944
NW_022638470.1	0	27891	27891	28	8.5969
NW_022639111.1	27659	85451	57792	41	8.5984
NW_022638923.1	189089	261797	72708	69	8.6011
NW_022638221.1	758723	789404	30681	29	8.6064
NW_022638941.1	0	30073	30073	27	8.6092
NW_022638547.1	0	23478	23478	24	8.6135
NW_022638772.1	0	10829	10829	5	8.6161
NW_022639330.1	42985	52993	10008	11	8.6177
NW_022638977.1	153017	160511	7494	7	8.6211
NW_022638929.1	143367	206818	63451	59	8.6313
NW_022639181.1	37200	100634	63434	63	8.6377
NW_022638550.1	0	24121	24121	19	8.6378
NW_022638690.1	0	16112	16112	17	8.6419
NW_022639210.1	47606	64613	17007	18	8.644
NW_022638919.1	174473	230204	55731	52	8.6488
NW_022638919.1	299079	447221	148142	95	8.6644
NW_022639128.1	29309	54416	25107	23	8.6789
NW_022638677.1	0	17223	17223	18	8.6805
NW_022638925.1	231194	261362	30168	31	8.6831
NW_022638993.1	127165	181853	54688	55	8.6894
NW_022639127.1	23841	117427	93586	89	8.707
NW_022638222.1	416284	446326	30042	27	8.7112
NW_022638398.1	0	9916	9916	10	8.7147
NW_022638938.1	123720	149477	25757	25	8.7148
NW_022639377.1	0	57610	57610	57	8.7149
NW_022638633.1	0	7016	7016	8	8.7341
NW_022639273.1	71236	75548	4312	5	8.7451
NW_022638290.1	0	41791	41791	32	8.7468
NW_022638713.1	6304	14313	8009	9	8.7527
NW_022639041.1	6622	77132	70510	68	8.759
NW_022639128.1	69496	85721	16225	17	8.766
NW_022638916.1	0	34666	34666	35	8.7794
NW_022639135.1	88320	97505	9185	10	8.7905
NW_022639417.1	0	27687	27687	27	8.7914
NW_022638929.1	216821	349893	133072	134	8.7927
NW_022638398.1	14995	33037	18042	18	8.7936
NW_022639346.1	46586	62041	15455	16	8.7941
NW_022639181.1	0	24189	24189	25	8.7954
NW_022638922.1	364797	382272	17475	18	8.8032
NW_022639346.1	23370	29379	6009	7	8.8126
NW_022638341.1	17336	37484	20148	19	8.8155
NW_022639130.1	0	15649	15649	16	8.8203
NW_022639313.1	0	68131	68131	62	8.8216
NC_046149.1	533126	605067	71941	39	8.822
NW_022639317.1	0	66577	66577	66	8.8344
NW_022638975.1	54518	68520	14002	13	8.8424
NW_022638942.1	0	29311	29311	29	8.855
NW_022639104.1	92529	106932	14403	15	8.8574
NW_022639257.1	61173	79557	18384	13	8.8614
NW_022638936.1	319928	325932	6004	7	8.8625
NW_022638257.1	26475	44486	18011	19	8.8657
NW_022638944.1	26708	29996	3288	4	8.884
NW_022638993.1	0	12062	12062	13	8.8864
NW_022638951.1	22017	239682	217665	211	8.8892
NW_022638931.1	253006	352776	99770	77	8.8932
NW_022638365.1	0	35536	35536	36	8.9018
NW_022639399.1	0	53452	53452	48	8.9025
NW_022638488.1	0	26680	26680	15	8.903
NW_022639159.1	7604	59155	51551	45	8.9152
NW_022638380.1	0	34266	34266	35	8.9202
NW_022639085.1	0	59382	59382	50	8.9275
NW_022639276.1	0	11585	11585	12	8.9462
NW_022638962.1	20723	38777	18054	19	8.961
NW_022639025.1	89076	164036	74960	70	8.965
NW_022638221.1	645341	747665	102324	79	8.9756
NW_022638466.1	58334	247042	188708	137	8.9789
NW_022638834.1	0	6959	6959	2	8.9791
NW_022638975.1	0	42801	42801	41	8.9846
NW_022639194.1	17825	20826	3001	4	8.9917
NW_022638916.1	208469	232688	24219	13	8.9945
NW_022639358.1	0	41843	41843	42	9.0009
NW_022638355.1	0	36050	36050	19	9.0074
NW_022638916.1	552112	599620	47508	47	9.0197
NW_022638603.1	0	20344	20344	20	9.02
NW_022638941.1	44075	57213	13138	14	9.025
NW_022638919.1	93182	111573	18391	19	9.027
NC_046149.1	658153	662153	4000	5	9.0272
NW_022638934.1	294916	355320	60404	51	9.0301
NW_022638950.1	0	52413	52413	50	9.033
NW_022639002.1	0	158740	158740	116	9.0383
NW_022638922.1	0	24336	24336	25	9.0388
NW_022638942.1	67610	100654	33044	33	9.0552
NW_022638922.1	281589	304693	23104	24	9.0599
NC_046149.1	173653	186707	13054	14	9.07
NW_022639103.1	0	42007	42007	35	9.0706
NW_022639234.1	39285	76451	37166	27	9.0851
NW_022639041.1	94967	154806	59839	60	9.086
NW_022639114.1	39275	89074	49799	50	9.0917
NW_022639191.1	0	95395	95395	71	9.0954
NW_022638289.1	2034	30114	28080	28	9.1055
NW_022639309.1	45599	68887	23288	19	9.1072
NW_022638933.1	205458	256211	50753	44	9.1099
NW_022639067.1	40731	78782	38051	39	9.1165
NW_022638993.1	32239	62079	29840	30	9.1251
NW_022638944.1	0	17630	17630	17	9.1371
NW_022638928.1	251114	378909	127795	114	9.1385
NW_022638916.1	436733	456743	20010	21	9.1465
NW_022638814.1	0	8743	8743	9	9.1594
NW_022639035.1	0	126505	126505	82	9.1653
NW_022638601.1	0	164213	164213	161	9.1664
NW_022638862.1	0	4547	4547	4	9.1666
NC_046149.1	611599	652149	40550	29	9.1688
NW_022639259.1	0	43776	43776	44	9.1756
NC_046149.1	50265	68738	18473	19	9.18
NW_022639327.1	0	26418	26418	27	9.1938
NW_022638420.1	0	15162	15162	16	9.1963
NW_022639429.1	0	20022	20022	20	9.1987
NW_022639331.1	20712	23715	3003	4	9.1992
NW_022639282.1	8864	66773	57909	58	9.2146
NW_022639273.1	48228	54228	6000	7	9.2193
NW_022638948.1	69360	105922	36562	27	9.2291
NW_022638936.1	78240	156655	78415	45	9.2353
NW_022638692.1	0	17085	17085	18	9.2414
NW_022638468.1	0	19774	19774	13	9.2417
NW_022638723.1	0	14034	14034	15	9.2455
NW_022639243.1	17022	82198	65176	64	9.2557
NW_022639108.1	0	12944	12944	12	9.2644
NW_022638653.1	555591	671473	115882	104	9.2683
NW_022638314.1	0	15190	15190	15	9.2711
NW_022638936.1	254478	258479	4001	5	9.2714
NW_022639220.1	0	60920	60920	50	9.2716
NW_022639424.1	0	48159	48159	49	9.2774
NW_022638941.1	146585	153361	6776	7	9.2781
NW_022638675.1	0	17404	17404	18	9.2807
NW_022638443.1	0	30070	30070	29	9.2846
NW_022639330.1	0	25967	25967	7	9.2866
NW_022638530.1	0	24794	24794	24	9.2965
NW_022639085.1	80390	96390	16000	17	9.3031
NW_022638506.1	0	25843	25843	19	9.3065
NW_022638664.1	0	17393	17393	16	9.3077
NW_022638322.1	0	38686	38686	36	9.318
NW_022638586.1	0	21857	21857	22	9.3542
NW_022638938.1	63646	103940	40294	41	9.3563
NW_022639189.1	11798	35231	23433	18	9.3689
NW_022638925.1	36488	57624	21136	17	9.37
NW_022638222.1	533304	618310	85006	80	9.3733
NW_022638915.1	602374	625532	23158	21	9.3759
NW_022638683.1	0	17026	17026	18	9.3791
NW_022638361.1	7054	13057	6003	7	9.3823
NC_046149.1	311165	319168	8003	9	9.3883
NW_022639237.1	21038	56730	35692	30	9.3941
NW_022639167.1	0	99952	99952	96	9.401
NW_022638954.1	6025	46216	40191	40	9.4147
NW_022638468.1	185151	245717	60566	51	9.4154
NW_022639133.1	0	63355	63355	64	9.4155
NW_022638988.1	91191	107616	16425	16	9.4173
NW_022638924.1	0	17305	17305	17	9.4249
NC_046149.1	668154	685003	16849	16	9.4266
NW_022638993.1	99139	103146	4007	5	9.4313
NW_022638918.1	186617	190631	4014	5	9.4351
NW_022638936.1	224426	247904	23478	19	9.4371
NW_022638988.1	29909	41032	11123	12	9.4383
NW_022638405.1	5826	27787	21961	20	9.4402
NW_022638923.1	21651	55256	33605	34	9.4402
NW_022638950.1	86357	151748	65391	56	9.445
NW_022639372.1	32968	58286	25318	26	9.4501
NW_022638915.1	264158	291435	27277	24	9.4503
NW_022638783.1	0	10254	10254	7	9.4574
NW_022639210.1	80987	90368	9381	10	9.4699
NW_022639339.1	0	16085	16085	17	9.471
NW_022638294.1	0	42074	42074	43	9.4736
NW_022639248.1	0	59476	59476	42	9.4743
NW_022638930.1	347809	364815	17006	18	9.4763
NW_022638928.1	54731	105379	50648	51	9.4798
NW_022638588.1	0	22039	22039	21	9.4878
NW_022639176.1	0	101713	101713	101	9.4894
NW_022638468.1	60012	131359	71347	71	9.5004
NW_022639025.1	5419	18425	13006	14	9.5202
NW_022639259.1	50777	79019	28242	29	9.5221
NW_022638926.1	129742	142839	13097	14	9.5283
NW_022638927.1	94471	176596	82125	80	9.5315
NW_022639402.1	0	51885	51885	33	9.5362
NW_022639237.1	71737	82447	10710	9	9.5437
NW_022638977.1	172052	193940	21888	22	9.546
NW_022638922.1	57102	82145	25043	26	9.5683
NW_022638562.1	0	17106	17106	18	9.5735
NW_022638399.1	0	20307	20307	21	9.5786
NW_022639327.1	40425	46428	6003	7	9.5835
NW_022639308.1	14672	56728	42056	43	9.5871
NW_022639199.1	0	21533	21533	20	9.5954
NW_022638625.1	0	13113	13113	14	9.5989
NW_022638919.1	28819	66544	37725	31	9.6007
NW_022639127.1	0	6040	6040	7	9.6012
NW_022639237.1	0	13035	13035	13	9.6035
NW_022639300.1	48232	59677	11445	12	9.6076
NW_022638954.1	53226	133811	80585	75	9.6081
NW_022638977.1	63270	96286	33016	34	9.6103
NW_022639200.1	0	6683	6683	7	9.6171
NW_022638925.1	271599	285359	13760	14	9.6224
NW_022638925.1	306128	335025	28897	27	9.6282
NW_022639135.1	24367	36544	12177	13	9.6354
NW_022638931.1	0	22140	22140	22	9.6369
NW_022638947.1	0	15370	15370	14	9.6406
NW_022638466.1	42516	45893	3377	4	9.6426
NW_022638928.1	0	35175	35175	35	9.6461
NW_022639088.1	0	109601	109601	90	9.6582
NW_022639219.1	72712	84924	12212	8	9.6589
NW_022639010.1	37147	109174	72027	62	9.6624
NW_022638940.1	0	104181	104181	104	9.6643
NW_022638988.1	64079	72166	8087	9	9.6699
NW_022639225.1	32308	36774	4466	5	9.673
NW_022638941.1	114368	137385	23017	22	9.6917
NW_022638467.1	0	83750	83750	39	9.7034
NW_022638222.1	106954	345533	238579	139	9.7098
NW_022638928.1	117475	218044	100569	87	9.7142
NW_022639409.1	18414	47786	29372	29	9.719
NW_022639102.1	0	9397	9397	10	9.7254
NW_022638925.1	66750	96827	30077	26	9.7381
NW_022638827.1	0	3552	3552	3	9.7387
NW_022638935.1	33921	41696	7775	8	9.7394
NW_022638938.1	166547	233039	66492	56	9.7497
NW_022639100.1	0	11133	11133	12	9.7589
NW_022638641.1	0	11117	11117	12	9.776
NW_022639133.1	88511	110536	22025	23	9.7813
NW_022638933.1	291613	352612	60999	57	9.788
NW_022639051.1	78439	108220	29781	30	9.7904
NW_022638606.1	0	20462	20462	18	9.7937
NW_022638926.1	293117	348001	54884	53	9.7965
NW_022638460.1	0	7050	7050	8	9.8009
NW_022638934.1	33386	52750	19364	13	9.8011
NW_022638919.1	243751	287045	43294	42	9.8117
NW_022639346.1	0	14307	14307	15	9.8146
NW_022638933.1	84993	103184	18191	17	9.8164
NW_022639112.1	70739	123334	52595	47	9.8388
NW_022638923.1	62262	167787	105525	102	9.8444
NW_022638921.1	9076	26137	17061	18	9.846
NW_022639210.1	0	23366	23366	22	9.8494
NW_022638959.1	145590	181393	35803	36	9.8505
NW_022639100.1	40574	44759	4185	5	9.8563
NC_046149.1	415727	490997	75270	42	9.8756
NW_022638951.1	0	16013	16013	17	9.8846
NW_022638944.1	39011	95475	56464	54	9.8847
NW_022638947.1	24403	189851	165448	135	9.8869
NW_022638941.1	166486	279914	113428	89	9.8922
NW_022638379.1	24313	34375	10062	11	9.8925
NW_022638949.1	0	17064	17064	18	9.8925
NW_022638949.1	23064	52673	29609	29	9.898
NW_022638287.1	0	21229	21229	22	9.9081
NW_022638923.1	374087	423894	49807	43	9.9088
NW_022639330.1	53993	65999	12006	13	9.9107
NW_022638484.1	0	26535	26535	19	9.915
NW_022638919.1	143597	153325	9728	10	9.9163
NW_022639051.1	119145	144805	25660	20	9.9184
NW_022638916.1	390392	406757	16365	17	9.9225
NW_022639433.1	0	47205	47205	41	9.9267
NW_022638466.1	0	33168	33168	26	9.9277
NW_022638962.1	104930	153036	48106	39	9.934
NW_022638950.1	67450	75029	7579	6	9.9389
NW_022638993.1	109152	126164	17012	18	9.9419
NW_022638944.1	226166	261120	34954	22	9.9514
NW_022639183.1	0	5485	5485	6	9.9559
NW_022639241.1	76094	83097	7003	8	9.9562
NW_022638537.1	17575	24396	6821	7	9.9586
NW_022639304.1	39591	48301	8710	9	9.9605
NW_022638923.1	271051	361684	90633	78	9.964
NW_022638949.1	140762	202984	62222	61	9.9811
NW_022638929.1	31249	57277	26028	27	9.9827
NW_022638537.1	0	12574	12574	12	9.9829
NW_022639130.1	109226	117229	8003	9	9.998
NW_022638959.1	26196	51793	25597	26	10.0005
NW_022638593.1	0	21721	21721	14	10.0126
NW_022638926.1	386689	394693	8004	9	10.0131
NW_022638943.1	244496	256363	11867	10	10.0188
NC_046149.1	1221122	1224125	3003	4	10.019
NW_022639382.1	45382	56626	11244	11	10.0406
NW_022639169.1	0	104119	104119	48	10.0413
NW_022639032.1	85770	101055	15285	15	10.0432
NW_022638330.1	30523	38633	8110	9	10.0592
NW_022638284.1	14499	18683	4184	5	10.0614
NW_022638930.1	250793	291362	40569	40	10.0647
NW_022638916.1	251644	344147	92503	53	10.0669
NW_022639326.1	0	65454	65454	66	10.074
NW_022639289.1	0	8568	8568	9	10.0758
NW_022639354.1	0	23154	23154	23	10.0848
NW_022638460.1	12055	28972	16917	17	10.0875
NW_022638972.1	112334	142115	29781	30	10.0978
NW_022638760.1	0	12011	12011	13	10.1277
NC_046149.1	1189112	1195113	6001	7	10.1322
NW_022638597.1	0	20928	20928	18	10.1344
NW_022639162.1	0	21146	21146	21	10.1405
NW_022638935.1	188922	212218	23296	22	10.1415
NW_022638284.1	0	8276	8276	9	10.1534
NW_022639032.1	149504	159017	9513	10	10.1616
NW_022638413.1	21215	28708	7493	7	10.165
NW_022638351.1	15051	24054	9003	10	10.1664
NW_022638930.1	152686	182631	29945	29	10.1904
NW_022638941.1	63294	100661	37367	32	10.1927
NW_022638927.1	218344	241417	23073	24	10.2088
NW_022638916.1	115611	180455	64844	44	10.2091
NW_022638926.1	368683	374685	6002	7	10.2258
NW_022638653.1	170806	350769	179963	87	10.2262
NW_022639289.1	41622	48624	7002	8	10.2314
NW_022638922.1	34464	49545	15081	16	10.2317
NW_022638311.1	0	35627	35627	28	10.2348
NW_022638962.1	198080	207225	9145	9	10.2359
NW_022638931.1	48029	71185	23156	23	10.2362
NW_022639025.1	40580	74706	34126	33	10.2399
NW_022639085.1	103391	135341	31950	29	10.2495
NW_022639429.1	28023	47301	19278	20	10.2569
NW_022638449.1	0	29929	29929	25	10.2715
NW_022638222.1	34077	76005	41928	42	10.2772
NW_022639135.1	0	17367	17367	18	10.2795
NW_022638925.1	198659	227155	28496	29	10.2826
NW_022639417.1	35857	48593	12736	12	10.2885
NW_022638933.1	26157	53724	27567	27	10.2963
NW_022638628.1	0	19913	19913	20	10.3012
NW_022638919.1	159448	164472	5024	5	10.329
NW_022638930.1	86023	114906	28883	26	10.3487
NW_022638222.1	0	19925	19925	18	10.3534
NW_022638943.1	49219	59653	10434	11	10.379
NW_022638943.1	218466	233514	15048	13	10.385
NW_022639120.1	84803	111904	27101	28	10.3904
NW_022639289.1	65033	73118	8085	9	10.4051
NW_022638328.1	0	34261	34261	27	10.4078
NW_022638977.1	103406	115415	12009	13	10.4143
NW_022638977.1	138561	152014	13453	14	10.4252
NW_022639304.1	0	29513	29513	29	10.4364
NW_022638351.1	0	2047	2047	3	10.4378
NW_022638420.1	21167	31340	10173	9	10.4398
NW_022638854.1	0	5760	5760	2	10.442
NW_022638930.1	188632	196635	8003	9	10.4438
NW_022638794.1	0	10642	10642	8	10.4464
NW_022638354.1	5057	36173	31116	24	10.4473
NW_022639330.1	31969	41979	10010	11	10.4518
NW_022638936.1	188508	202619	14111	15	10.4662
NW_022638988.1	171782	185274	13492	12	10.4666
NW_022638222.1	371925	380315	8390	9	10.5009
NW_022638926.1	220607	266520	45913	41	10.508
NW_022639248.1	63512	82803	19291	17	10.5088
NW_022638940.1	230920	266867	35947	32	10.515
NW_022639067.1	5024	21511	16487	16	10.5165
NW_022638666.1	0	18138	18138	19	10.5207
NW_022638962.1	49835	69465	19630	19	10.5409
NW_022638915.1	82881	111602	28721	27	10.5531
NW_022638949.1	60257	71068	10811	10	10.5563
NW_022638925.1	106310	124643	18333	10	10.5613
NW_022638916.1	39667	46111	6444	7	10.5655
NW_022638922.1	305697	353791	48094	48	10.5697
NW_022638891.1	0	2004	2004	3	10.5699
NW_022638921.1	383307	450266	66959	64	10.576
NW_022638931.1	358779	362781	4002	5	10.5832
NW_022639273.1	25221	38226	13005	14	10.5949
NW_022638312.1	0	21025	21025	19	10.602
NW_022639108.1	41237	46250	5013	6	10.606
NW_022639041.1	78283	93967	15684	13	10.6166
NW_022638445.1	0	23671	23671	15	10.6381
NW_022638467.1	109759	150787	41028	38	10.6512
NW_022639039.1	118042	155020	36978	27	10.657
NW_022638632.1	12021	20025	8004	9	10.6625
NW_022638257.1	0	17459	17459	17	10.6954
NW_022638872.1	0	4832	4832	5	10.705
NW_022638936.1	0	16587	16587	13	10.7054
NW_022638934.1	57751	74897	17146	13	10.7087
NW_022638927.1	5016	19039	14023	15	10.7192
NW_022638856.1	0	5580	5580	6	10.7377
NW_022638935.1	286557	322868	36311	35	10.7507
NW_022639354.1	56616	61619	5003	6	10.7529
NW_022638977.1	31889	43262	11373	12	10.7555
NW_022639194.1	66938	95785	28847	13	10.7649
NW_022638921.1	168525	171827	3302	4	10.7659
NW_022638612.1	0	20826	20826	18	10.7709
NW_022638467.1	98423	105738	7315	8	10.7729
NW_022639382.1	24620	35335	10715	11	10.7842
NW_022639100.1	85488	92727	7239	6	10.7983
NW_022638916.1	88423	101607	13184	13	10.7993
NW_022638947.1	212173	248195	36022	36	10.8122
NW_022638584.1	19106	22696	3590	4	10.8311
NW_022638949.1	78121	83125	5004	6	10.8469
NW_022639003.1	26497	46906	20409	21	10.8708
NW_022638861.1	0	5007	5007	6	10.8849
NW_022639032.1	0	8464	8464	9	10.8859
NW_022638405.1	29397	32216	2819	3	10.9081
NW_022638653.1	503169	514802	11633	12	10.9089
NW_022639194.1	0	11815	11815	12	10.9154
NW_022638977.1	0	23703	23703	22	10.9156
NW_022639361.1	18264	31272	13008	14	10.9213
NW_022638931.1	236949	238950	2001	3	10.9257
NW_022638927.1	185753	209344	23591	24	10.9414
NW_022638659.1	0	18976	18976	19	10.9514
NW_022638703.1	0	5030	5030	6	10.959
NW_022638584.1	0	11684	11684	12	10.9765
NW_022638598.1	0	20785	20785	11	10.9822
NW_022638950.1	183820	208077	24257	23	10.9874
NW_022638924.1	120958	138061	17103	16	11.0487
NW_022638930.1	120907	123908	3001	4	11.0681
NW_022638919.1	130352	134589	4237	5	11.0701
NW_022638926.1	271521	279596	8075	9	11.0729
NW_022638916.1	352148	354149	2001	3	11.0832
NW_022639343.1	19211	26213	7002	8	11.1
NW_022638949.1	110138	135146	25008	26	11.1214
NW_022639372.1	0	14392	14392	12	11.1241
NW_022639273.1	0	19220	19220	20	11.1449
NW_022638915.1	190886	204279	13393	12	11.1654
NW_022638661.1	0	18297	18297	16	11.1897
NC_046149.1	30481	42260	11779	12	11.1922
NW_022638331.1	0	38710	38710	32	11.2018
NW_022638915.1	250156	259158	9002	10	11.2047
NW_022639032.1	42524	45044	2520	3	11.2226
NW_022638333.1	0	12052	12052	12	11.2284
NW_022638923.1	0	15408	15408	16	11.2379
NW_022639035.1	150507	157980	7473	8	11.2416
NW_022638693.1	0	16143	16143	15	11.2635
NW_022638948.1	236911	244089	7178	8	11.294
NW_022638922.1	429572	446380	16808	16	11.3106
NW_022638959.1	203404	213754	10350	11	11.3558
NW_022638312.1	33260	39840	6580	6	11.3655
NW_022638796.1	0	10122	10122	6	11.37
NW_022638915.1	292435	326840	34405	18	11.4312
NW_022638926.1	196106	204566	8460	9	11.4473
NW_022638820.1	0	8602	8602	6	11.4598
NW_022639159.1	62430	101969	39539	37	11.4684
NW_022638938.1	19010	24011	5001	6	11.4812
NW_022638221.1	803183	813187	10004	11	11.4822
NW_022638925.1	351546	365633	14087	13	11.4831
NW_022639338.1	21883	28128	6245	7	11.5033
NW_022638361.1	23055	35901	12846	13	11.5607
NW_022639225.1	0	31308	31308	17	11.6691
NW_022638284.1	9276	13496	4220	5	11.7421
NW_022638534.1	0	18132	18132	18	11.7449
NW_022639361.1	38516	60210	21694	22	11.7558
NW_022638927.1	74063	79064	5001	6	11.7779
NW_022639041.1	0	5622	5622	5	11.8985
NW_022638919.1	453221	467423	14202	15	11.9276
NW_022639200.1	23686	26687	3001	4	11.9517
NW_022638405.1	0	4741	4741	4	11.9751
NW_022639241.1	54722	60085	5363	6	11.9784
NW_022638600.1	0	20420	20420	17	11.981
NW_022638351.1	34819	36866	2047	3	12.0882
NW_022638653.1	524557	531560	7003	8	12.1356
NW_022638878.1	0	4025	4025	3	12.1892
NW_022638758.1	0	12336	12336	13	12.2275
		Total	27503183
