## Supplemental Table 4 for "The germline-specific region of the sea lamprey genome plays a key role in spermatogenesis"

### Sheet: Sheet1
Supplementary table 4: Number of somatic and germline paralogues of GSG in the genome and their expression
Putative_gene_name	Copies in GSR	no of paralogue in somatic	Expression testes
A1CF	19	2	T
AGRL3	4	-	T
AR2BP	2	1	T
AVR2A	1	-	T
AVR2B	2	4	T
B4GALT1	5	-
BCAM	4	5	T
BIRC1	1	-	T
BIRC2	1	-
BIRC3	4	2	T
BIRC7	1	-
CADH1	1	1	T
CADH2	13	10	T
CADH4	1	4	T
CADH6	1	-	T
CADM2	4	4	T
CADM3	1	-	T
CCNJ	19	3	T
CDC20	3	-	T
CEL	3	4	T
CEP41	1	1	T
CFDP2	3	43	T
CHE1	1	-	T
CIP1	8	-	T
COBL	7	1	T
COP1	1	1
CTND2	4	3	T
CTNND1	1	-	T
CXADR	2	-	T
CXB1	2	-	T
CXG1	11	6	T
DACH1	1	3
DDR48	1	4	T
DYHC	3	29	T
ENAH	1	2
ENT1	1	-	T
EP400	5	2	T
EPHA3	1	-	T
EPHA4A	1	-
EPHA4B	1	-
FAT1	5	4	T
FAT3	1	-	T
FGF8B	2	-	T
FGFR3	1	2	T
FIGLA	1	1	T
GTF2IR2B	1	-	T
GTF2IRD2	1	-	T
H90A1	2	2	T
HFM1	1	-	T
HKR1	2	3	T
HNRPL	10	3	T
HSOP3	1	-	T
HYKK	8	3	T
ICEN	1	5	T
IL22R2	2	-	T
JAG2	3	2	T
KC3	1	-	T
LORF2	2	41	T
LPAR1	1	-	T
LPAR1A	4	-
LRC8C	7	2	T
LRRN1	1	5	T
LSM14A	1	-	T
MAD2L1BP	1	-
MCL1	4	1	T
MD2BP	4	1	T
MDM2	4	2	T
MDM4	3	1	T
MHC	2	-
MSH4	6	-	T
MYCN	4	3	T
NFASC	4	-	T
NLRC3	1	7	T
NRCAM	4	5	T
OAM	1	3	T
PCD10	2	2	T
PJA1	1	-	T
PK1L3	1	5	T
PKHA5	1	-	T
PKHA6	2	1	T
PKHA7	1	1	T
POL4	2	15	T
POLR	1	4	T
PPM1D	10	1	T
PPT2	1	3	T
PTPRF	2	2	T
PVRL1	2	2	T
PVRL4	4	2	T
R1A	3	10	T
RBM46	14	2	T
RBP2A	2	13	T
RHG05	5	4	T
RPAB4	1	-	T
RPL37A	1	1
RSPO3	2	2	T
RTJK	2	16	T
SAE1	2	1	T
SELW	1	1	T
SEM4D	1	3	T
SLAP1	1	12	T
SPOP	3	2	T
SYCP1	6	2	T
TCB1	6	146	T
TCB2	7	53	T
TCNA	2	4	T
TR11B	2	4	T
TRNK1	2	-	T
TROP	6	11	T
VF602	2	40	T
VLPE	1	1	T
WDR78	1	1	T
WNT5A	1	1	T
WNT5B	3	3	T
WNT7B	4	4	T
YD023	2	-	T
YSNK	1	4	T
YTHDC2	1	1	T
YV023	2	5	T
YY42	1	2	T
ZFP2	40	44	T
ZFP286A	1	-	T
ZFP354A	1	-	T
ZKSC3	1	6	T
ZN253	1	-	T
ZN347	1	-
ZNF112	1	-	T
ZNF16	1	4	T
ZNF177	1	-	T
ZNF180	32	-	T
ZNF182	1	-	T
ZNF2	1	-	T
ZNF227	1	-	T
ZNF233	1	-	T
ZNF235	3	-	T
ZNF248	1	-	T
ZNF253	3	-	T
ZNF263	2	-	T
ZNF271	24	-	T
ZNF285	2	-	T
ZNF287	3	-	T
ZNF3	7	4	T
ZNF391	3	-	T
ZNF440	1	-	T
ZNF473	1	-	T
ZNF501	1	-	T
ZNF544	2	-	T
ZNF554	1	-	T
ZNF572	1	-	T
ZNF596	2	-	T
ZNF606	1	-	T
ZNF624	3	-	T
ZNF658	5	-	T
ZNF664	13	-	T
ZNF768	8	-	T
ZNF782	4	-	T
ZNF79	77	44	T
ZNF836	3	-	T
ZNF84	4	6	T
ZNF879	2	-	T
ZNF91	4	9	T
ZNF92	2	1	T
ZSCAN2	7	-	T
