## Supplemental Table 5 for "The germline-specific region of the sea lamprey genome plays a key role in spermatogenesis"

### Sheet: Sheet1
Supplementary table 5: PANTHER over representation test for molecular function
Analysis Type:	PANTHER Overrepresentation Test
Analyzed List:	Client Text Box Input
Test Type:	FISHER
Correction:	FDR
PANTHER GO-Slim Molecular Function	REFLIST	Input	expected	over/under	fold Enrichment	raw P-value	FDR
Unclassified (UNCLASSIFIED)	95	0	89.97	-	< 0.01	4.39e-36	9e-34
molecular_function (GO:0003674)	75	0	71.03	-	< 0.01	1.07e-26	1.1e-24
binding (GO:0005488)	55	0	52.09	-	< 0.01	7.6e-19	5.19e-17
catalytic activity (GO:0003824)	30	0	28.41	-	< 0.01	6.2e-10	3.18e-08
heterocyclic compound binding (GO:1901363)	27	0	25.57	-	< 0.01	6.21e-09	2.12e-07
organic cyclic compound binding (GO:0097159)	27	0	25.57	-	< 0.01	6.21e-09	2.54e-07
molecular function regulator (GO:0098772)	26	0	24.62	-	< 0.01	1.33e-08	3.89e-07
nucleic acid binding (GO:0003676)	25	0	23.68	-	< 0.01	2.84e-08	7.27e-07
protein binding (GO:0005515)	23	0	21.78	-	< 0.01	1.28e-07	2.92e-06
transcription regulator activity (GO:0140110)	20	0	18.94	-	< 0.01	1.2e-06	2.47e-05
DNA binding (GO:0003677)	19	0	17.99	-	< 0.01	2.52e-06	3.24e-05
double-stranded DNA binding (GO:0003690)	19	0	17.99	-	< 0.01	2.52e-06	3.45e-05
transcription regulatory region sequence-specific DNA binding (GO:0000976)	19	0	17.99	-	< 0.01	2.52e-06	3.7e-05
regulatory region nucleic acid binding (GO:0001067)	19	0	17.99	-	< 0.01	2.52e-06	3.98e-05
sequence-specific DNA binding (GO:0043565)	19	0	17.99	-	< 0.01	2.52e-06	4.31e-05
sequence-specific double-stranded DNA binding (GO:1990837)	19	0	17.99	-	< 0.01	2.52e-06	4.71e-05
RNA polymerase II transcription regulatory region sequence-specific DNA binding (GO:0000977)	18	0	17.05	-	< 0.01	5.28e-06	6.02e-05
hydrolase activity (GO:0016787)	18	0	17.05	-	< 0.01	5.28e-06	6.37e-05
DNA-binding transcription factor activity (GO:0003700)	17	0	16.1	-	< 0.01	1.1e-05	0.000119
DNA-binding transcription factor activity, RNA polymerase II-specific (GO:0000981)	16	0	15.15	-	< 0.01	2.29e-05	0.000235
RNA polymerase II cis-regulatory region sequence-specific DNA binding (GO:0000978)	15	0	14.21	-	< 0.01	4.75e-05	0.000443
cis-regulatory region sequence-specific DNA binding (GO:0000987)	15	0	14.21	-	< 0.01	4.75e-05	0.000464
hydrolase activity, acting on acid anhydrides (GO:0016817)	9	0	8.52	-	< 0.01	0.00359	0.0283
hydrolase activity, acting on acid anhydrides, in phosphorus-containing anhydrides (GO:0016818)	9	0	8.52	-	< 0.01	0.00359	0.0295
nucleoside-triphosphatase activity (GO:0017111)	9	0	8.52	-	< 0.01	0.00359	0.0307
pyrophosphatase activity (GO:0016462)	9	0	8.52	-	< 0.01	0.00359	0.032
