## Supplemental Table 6 for "The germline-specific region of the sea lamprey genome plays a key role in spermatogenesis"

### Sheet: Sheet1
Supplementary table 6: REVIGO GO analysis for biological function
TermID	Name	Frequency	PlotX	PlotY	PlotSize	Uniqueness	Dispensability	Representative
GO:0008037	cell recognition	0.092	-0.155	8.809	4.317	0.995	0	-1
GO:0009405	pathogenesis	0.131	5.11	-5.506	4.468	0.975	0	-1
GO:0035176	social behavior	0.007	0.499	-3.786	3.213	0.982	0	-1
GO:1900121	negative regulation of receptor binding	0.003	2.154	7.357	2.815	0.901	0	-1
GO:0072707	cellular response to sodium dodecyl sulfate	0	4.697	-3.72	1.58	0.925	0.003	-1
GO:0000282	cellular bud site selection	0.002	-2.535	-3.333	2.617	0.954	0.004	-1
GO:0031505	fungal-type cell wall organization	0.019	-6.451	-0.882	3.625	0.911	0.004	-1
GO:0045321	leukocyte activation	0.087	0.046	-3.106	4.291	0.965	0.005	-1
GO:0051301	cell division	1.492	-2.95	-6.564	5.526	0.994	0.006	-1
GO:0006914	autophagy	0.207	3.278	-6.345	4.668	0.965	0.007	-1
GO:0006915	apoptotic process	0.215	-1.093	-3.116	4.684	0.956	0.007	-1
GO:0007155	cell adhesion	0.535	-4.608	-5.291	5.081	0.934	0.007	-1
GO:0098609	cell-cell adhesion	0.206	null	null	4.667	0.938	0.907	7155
GO:0007049	cell cycle	1.774	-0.619	8.875	5.601	0.994	0.008	-1
GO:0098655	cation transmembrane transport	2.963	-1.471	8.144	5.824	0.958	0.009	-1
GO:0007154	cell communication	7.555	0.254	8.839	6.23	0.993	0.011	-1
GO:0018095	protein polyglutamylation	0.01	-1.969	-5.655	3.344	0.958	0.033	-1
GO:0006398	mRNA 3'-end processing by stem-loop binding and cleavage	0.002	-0.157	-6.654	2.747	0.952	0.069	-1
GO:0070895	negative regulation of transposon integration	0	4.368	6.433	1.362	0.878	0.094	-1
GO:0009250	glucan biosynthetic process	0.216	1.436	-6.789	4.686	0.951	0.109	-1
GO:0050821	protein stabilization	0.047	1.773	3.718	4.026	0.891	0.126	-1
GO:0002053	positive regulation of mesenchymal cell proliferation	0.004	6.595	2.505	2.916	0.858	0.128	-1
GO:0007096	regulation of exit from mitosis	0.017	6.717	1.509	3.575	0.885	0.139	-1
GO:0008016	regulation of heart contraction	0.035	2.495	5.88	3.891	0.882	0.147	-1
GO:0034121	regulation of toll-like receptor signaling pathway	0.015	3.482	2.8	3.541	0.871	0.149	-1
GO:0010717	regulation of epithelial to mesenchymal transition	0.017	2.518	5.577	3.57	0.883	0.15	-1
GO:0009644	response to high light intensity	0.004	6.022	-2.915	3.002	0.91	0.153	-1
GO:0010467	gene expression	11.7	0.834	-6.483	6.42	0.961	0.164	-1
GO:0010609	mRNA localization resulting in posttranscriptional regulation of gene expression	0	1.152	6.951	1.968	0.888	0.169	-1
GO:0032956	regulation of actin cytoskeleton organization	0.215	3.726	3.429	4.685	0.863	0.176	-1
GO:0051865	protein autoubiquitination	0.019	-1.67	-6.103	3.624	0.954	0.19	-1
GO:0006954	inflammatory response	0.09	5.076	-2.674	4.304	0.903	0.21	-1
GO:0007193	adenylate cyclase-inhibiting G protein-coupled receptor signaling pathway	0.015	5.292	-0.25	3.534	0.838	0.226	-1
GO:0016554	cytidine to uridine editing	0.009	-0.81	-5.788	3.302	0.947	0.232	-1
GO:0015074	DNA integration	0.825	0.061	-5.791	5.269	0.935	0.24	-1
GO:0006470	protein dephosphorylation	0.676	-1.08	-6.254	5.182	0.947	0.25	-1
GO:0034332	adherens junction organization	0.008	-6.525	-1.156	3.241	0.9	0.268	-1
GO:0030299	intestinal cholesterol absorption	0.001	-3.282	5.721	2.373	0.847	0.273	-1
GO:0016477	cell migration	0.208	-0.62	-0.771	4.67	0.938	0.278	-1
GO:0007040	lysosome organization	0.021	-5.771	-1.702	3.673	0.903	0.284	-1
GO:0051131	chaperone-mediated protein complex assembly	0.02	-6.22	-1.476	3.664	0.9	0.286	-1
GO:0048013	ephrin receptor signaling pathway	0.021	5.004	-0.195	3.675	0.827	0.288	-1
GO:0060546	negative regulation of necroptotic process	0.003	4.487	5.882	2.779	0.858	0.311	-1
GO:0097150	neuronal stem cell population maintenance	0.005	-4.354	5.074	3.027	0.83	0.337	-1
GO:0007202	activation of phospholipase C activity	0.003	2.268	7.312	2.836	0.896	0.339	-1
GO:0007264	small GTPase mediated signal transduction	0.231	4.662	0.391	4.716	0.809	0.342	-1
GO:0010035	response to inorganic substance	0.311	4.696	-2.874	4.845	0.897	0.346	-1
GO:0051457	maintenance of protein location in nucleus	0.005	0.703	6.303	3.072	0.877	0.386	-1
GO:0045429	positive regulation of nitric oxide biosynthetic process	0.006	6.255	3.027	3.15	0.849	0.391	-1
GO:0001709	cell fate determination	0.013	-5.582	4.116	3.472	0.816	0.393	-1
GO:0010507	negative regulation of autophagy	0.017	4.83	5.02	3.581	0.834	0.394	-1
GO:0033962	P-body assembly	0.007	-6.075	-1.633	3.182	0.898	0.397	-1
GO:0010226	response to lithium ion	0.002	4.696	-3.476	2.712	0.918	0.401	-1
GO:0001825	blastocyst formation	0.007	-4.586	4.87	3.202	0.804	0.401	-1
GO:0001581	detection of chemical stimulus involved in sensory perception of sour taste	0	-1.866	2.458	1.708	0.818	0.402	-1
GO:0048919	posterior lateral line neuromast development	0.003	-4.472	4.831	2.89	0.802	0.411	-1
GO:0007015	actin filament organization	0.202	-5.778	-1.409	4.657	0.88	0.413	-1
GO:0006396	RNA processing	3.773	0.219	-6.02	5.929	0.929	0.419	-1
GO:0009267	cellular response to starvation	0.089	4.869	-2.498	4.303	0.882	0.421	-1
GO:0097156	fasciculation of motor neuron axon	0	-5.182	2.343	1.929	0.756	0.425	-1
GO:0008361	regulation of cell size	0.04	-0.592	1.063	3.956	0.806	0.436	-1
GO:0051781	positive regulation of cell division	0.034	5.976	2.598	3.879	0.843	0.44	-1
GO:0042254	ribosome biogenesis	1.641	-5.961	-1.158	5.567	0.885	0.457	-1
GO:0007166	cell surface receptor signaling pathway	0.845	4.619	0.627	5.279	0.793	0.459	-1
GO:0033120	positive regulation of RNA splicing	0.008	6.116	3.095	3.272	0.845	0.46	-1
GO:0051321	meiotic cell cycle	0.181	-2.585	-2.115	4.611	0.907	0.46	-1
GO:0010693	negative regulation of alkaline phosphatase activity	0.001	4.153	5.891	2.286	0.845	0.466	-1
GO:0009062	fatty acid catabolic process	0.123	3.184	-6.352	4.443	0.961	0.477	-1
GO:0016556	mRNA modification	0.038	-0.677	-6.019	3.928	0.935	0.482	-1
GO:0006811	ion transport	10.217	-1.291	8.108	6.361	0.967	0.482	-1
GO:0060829	negative regulation of canonical Wnt signaling pathway involved in neural plate anterior/posterior pattern formation	0	3.589	5.889	1.544	0.842	0.485	-1
GO:0030163	protein catabolic process	1.015	1.611	-6.13	5.359	0.939	0.493	-1
GO:0006417	regulation of translation	1.45	4.673	3.756	5.513	0.832	0.496	-1
GO:0071468	cellular response to acidic pH	0.004	6.013	-2.727	2.918	0.905	0.506	-1
GO:0010286	heat acclimation	0.004	5.699	-2.942	2.937	0.902	0.507	-1
GO:0039648	modulation by virus of host protein ubiquitination	0.001	5.259	-5.435	2.371	0.974	0.507	-1
GO:0042489	negative regulation of odontogenesis of dentin-containing tooth	0	3.358	6.464	1.982	0.863	0.509	-1
GO:0035025	positive regulation of Rho protein signal transduction	0.007	5.758	2.914	3.201	0.831	0.516	-1
GO:0045444	fat cell differentiation	0.018	-5.549	4.264	3.598	0.815	0.518	-1
GO:0006972	hyperosmotic response	0.007	5.664	-2.815	3.224	0.897	0.524	-1
GO:0007186	G protein-coupled receptor signaling pathway	1.021	4.565	0.679	5.361	0.79	0.532	-1
GO:0048669	collateral sprouting in absence of injury	0	-5.173	2.419	1.881	0.755	0.534	-1
GO:0001763	morphogenesis of a branching structure	0.038	-4.356	4.721	3.934	0.797	0.534	-1
GO:0006313	transposition DNA-mediated"	0.425	0.029	-5.655	4.98	0.934	0.535	-1
GO:0050920	regulation of chemotaxis	0.045	3.502	2.977	4.008	0.862	0.535	-1
GO:0019725	cellular homeostasis	0.709	2.63	3.376	5.203	0.864	0.536	-1
GO:0042531	positive regulation of tyrosine phosphorylation of STAT protein	0.009	5.978	3.407	3.301	0.828	0.536	-1
GO:0006325	chromatin organization	0.731	-5.722	-1.28	5.216	0.874	0.545	-1
GO:0001660	fever generation	0.001	-0.715	2.535	2.446	0.737	0.546	-1
GO:0035970	peptidyl-threonine dephosphorylation	0.005	-1.872	-6.429	3.038	0.962	0.547	-1
GO:0051260	protein homooligomerization	0.097	-6.063	-1.289	4.341	0.891	0.547	-1
GO:0030198	extracellular matrix organization	0.063	-6.267	-0.913	4.15	0.904	0.562	-1
GO:0031397	negative regulation of protein ubiquitination	0.017	4.894	4.909	3.572	0.826	0.562	-1
GO:0007218	neuropeptide signaling pathway	0.071	4.964	0.138	4.204	0.823	0.566	-1
GO:0000086	G2/M transition of mitotic cell cycle	0.012	-2.617	-3.296	3.437	0.95	0.566	-1
GO:0016925	protein sumoylation	0.039	-1.678	-5.782	3.938	0.943	0.571	-1
GO:0045165	cell fate commitment	0.075	-5.472	4.184	4.226	0.799	0.575	-1
GO:0003146	heart jogging	0.003	-4.706	4.784	2.791	0.798	0.577	-1
GO:0050919	negative chemotaxis	0.007	3.524	-2.687	3.201	0.887	0.578	-1
GO:0015031	protein transport	2.84	-1.192	8.045	5.805	0.956	0.579	-1
GO:0008104	protein localization	3.124	null	null	5.847	0.96	0.909	15031
GO:0006355	regulation of transcription DNA-templated"	9.955	4.441	3.564	6.35	0.823	0.588	-1
GO:0051216	cartilage development	0.042	-4.492	4.567	3.98	0.78	0.595	-1
GO:0006812	cation transport	3.571	-1.398	8.122	5.905	0.965	0.598	-1
GO:0007566	embryo implantation	0.005	-4.687	3.491	3.015	0.783	0.599	-1
GO:0010001	glial cell differentiation	0.035	-4.811	4.172	3.89	0.768	0.6	-1
GO:0042542	response to hydrogen peroxide	0.024	4.642	-2.997	3.739	0.896	0.606	-1
GO:2000054	negative regulation of Wnt signaling pathway involved in dorsal/ventral axis specification	0.001	3.719	5.534	2.243	0.83	0.606	-1
GO:0051965	positive regulation of synapse assembly	0.011	4.894	3.303	3.403	0.806	0.607	-1
GO:0045162	clustering of voltage-gated sodium channels	0.003	-5.05	2.353	2.888	0.736	0.617	-1
GO:0071157	negative regulation of cell cycle arrest	0.005	5.398	4.132	3.069	0.809	0.618	-1
GO:0016338	calcium-independent cell-cell adhesion via plasma membrane cell-adhesion molecules	0.001	-4.378	-5.305	2.371	0.946	0.62	-1
GO:0016055	Wnt signaling pathway	0.111	4.748	0.17	4.398	0.809	0.62	-1
GO:0010977	negative regulation of neuron projection development	0.019	4.168	5.328	3.62	0.837	0.62	-1
GO:0006707	cholesterol catabolic process	0.004	2.644	-6.226	2.971	0.96	0.621	-1
GO:0060271	cilium assembly	0.137	-5.851	-0.957	4.489	0.858	0.622	-1
GO:0071294	cellular response to zinc ion	0.002	4.59	-3.338	2.704	0.911	0.623	-1
GO:1990134	epithelial cell apoptotic process involved in palatal shelf morphogenesis	0	-5.311	3.37	1.623	0.83	0.623	-1
GO:0009653	anatomical structure morphogenesis	0.911	-5.355	4.351	5.311	0.785	0.624	-1
GO:0010165	response to X-ray	0.007	5.933	-2.941	3.2	0.907	0.627	-1
GO:0045892	negative regulation of transcription DNA-templated"	0.664	4.412	4.45	5.174	0.802	0.631	-1
GO:0044331	cell-cell adhesion mediated by cadherin	0.002	-4.265	-5.41	2.579	0.946	0.638	-1
GO:0030308	negative regulation of cell growth	0.028	4.09	5.114	3.8	0.836	0.638	-1
GO:0031987	locomotion involved in locomotory behavior	0.001	-0.127	-2.265	2.435	0.955	0.64	-1
GO:0006351	transcription by RNA polymerase II DNA-templated"	2.021	0.272	-6.145	5.658	0.925	0.643	-1
GO:0006281	DNA repair	2.397	2.945	-3.591	5.732	0.81	0.643	-1
GO:0070486	leukocyte aggregation	0.002	-4.297	-5.48	2.673	0.946	0.647	-1
GO:0008585	female gonad development	0.016	-4.661	3.644	3.544	0.754	0.647	-1
GO:0001541	ovarian follicle development	0.009	null	null	3.3	0.761	0.965	8585
GO:0070307	lens fiber cell development	0.003	-4.892	4.537	2.778	0.786	0.65	-1
GO:0009314	response to radiation	0.212	5.616	-2.697	4.679	0.889	0.653	-1
GO:0043968	histone H2A acetylation	0.016	-4.799	-2.332	3.553	0.864	0.653	-1
GO:0070588	calcium ion transmembrane transport	0.182	-1.528	8.258	4.612	0.966	0.654	-1
GO:0002244	hematopoietic progenitor cell differentiation	0.024	-4.222	3.948	3.73	0.758	0.657	-1
GO:0030917	midbrain-hindbrain boundary development	0.004	-4.717	4.681	2.973	0.793	0.663	-1
GO:0045143	homologous chromosome segregation	0.026	-4.989	-0.865	3.774	0.826	0.671	-1
GO:0007131	reciprocal meiotic recombination	0.048	null	null	4.031	0.782	0.91	45143
GO:0031102	neuron projection regeneration	0.004	-3.28	1.665	2.938	0.667	0.672	-1
GO:0061458	reproductive system development	0.136	-4.454	4.405	4.486	0.774	0.677	-1
GO:0043547	positive regulation of GTPase activity	0.285	2.743	4.995	4.807	0.864	0.677	-1
GO:0007389	pattern specification process	0.141	-4.377	4.521	4.503	0.782	0.679	-1
GO:0034113	heterotypic cell-cell adhesion	0.005	-4.464	-5.421	3.023	0.943	0.681	-1
GO:0045893	positive regulation of transcription DNA-templated"	0.701	5.226	3.215	5.198	0.796	0.682	-1
GO:0045944	positive regulation of transcription by RNA polymerase II	0.395	null	null	4.949	0.801	0.939	45893
GO:0008285	negative regulation of cell population proliferation	0.124	4.389	4.804	4.447	0.828	0.684	-1
GO:0008360	regulation of cell shape	0.746	2.922	4.057	5.225	0.844	0.686	-1
GO:0016339	calcium-dependent cell-cell adhesion via plasma membrane cell adhesion molecules	0.005	-4.545	-5.25	3.079	0.942	0.687	-1
GO:0060997	dendritic spine morphogenesis	0.003	-5.167	2.196	2.814	0.717	0.689	-1
GO:0051639	actin filament network formation	0.003	-5.958	-1.864	2.795	0.905	0.69	-1
GO:0090136	epithelial cell-cell adhesion	0.006	-4.377	-5.416	3.12	0.943	0.691	-1
GO:0055007	cardiac muscle cell differentiation	0.015	-4.813	4.423	3.542	0.775	0.693	-1
GO:0007635	chemosensory behavior	0.007	3.845	-3.11	3.191	0.902	0.698	-1
GO:0007157	heterophilic cell-cell adhesion via plasma membrane cell adhesion molecules	0.007	-4.558	-5.351	3.21	0.941	0.701	-1
GO:0001817	regulation of cytokine production	0.116	3.459	4.531	4.416	0.859	0.703	-1
GO:0007292	female gamete generation	0.053	-3.763	3.576	4.073	0.795	0.704	-1
GO:0006397	mRNA processing	0.853	0.089	-6.205	5.283	0.929	0.704	-1
GO:0043161	proteasome-mediated ubiquitin-dependent protein catabolic process	0.249	1.778	-6.147	4.749	0.935	0.705	-1
GO:0009912	auditory receptor cell fate commitment	0.001	-4.945	4.344	2.369	0.789	0.705	-1
GO:0009617	response to bacterium	0.171	5.09	-2.956	4.586	0.886	0.706	-1
GO:0009966	regulation of signal transduction	0.849	4.118	3.318	5.281	0.835	0.707	-1
GO:0045218	zonula adherens maintenance	0	-6.711	-1.209	2	0.913	0.717	-1
GO:0032436	positive regulation of proteasomal ubiquitin-dependent protein catabolic process	0.027	5.748	3.352	3.778	0.815	0.717	-1
GO:0050900	leukocyte migration	0.038	-0.398	-1.022	3.937	0.916	0.72	-1
GO:0010212	response to ionizing radiation	0.034	5.818	-2.782	3.888	0.899	0.724	-1
GO:0042492	gamma-delta T cell differentiation	0.001	-4.092	3.953	2.301	0.794	0.73	-1
GO:0007417	central nervous system development	0.197	-4.626	4.219	4.647	0.758	0.731	-1
GO:0006075	(1->3)-beta-D-glucan biosynthetic process	0.015	2.082	-6.924	3.531	0.959	0.732	-1
GO:0043542	endothelial cell migration	0.013	-3.153	4.946	3.459	0.811	0.732	-1
GO:0016567	protein ubiquitination	0.793	-1.138	-6.006	5.251	0.941	0.739	-1
GO:0007612	learning	0.023	-3.407	4.662	3.714	0.829	0.745	-1
GO:0007232	osmosensory signaling pathway via Sho1 osmosensor	0.003	5.043	-1.095	2.879	0.806	0.751	-1
GO:0097192	extrinsic apoptotic signaling pathway in absence of ligand	0.005	3.964	-0.448	3.041	0.815	0.751	-1
GO:0043066	negative regulation of apoptotic process	0.163	4.312	4.879	4.564	0.821	0.752	-1
GO:0000272	polysaccharide catabolic process	0.449	2.338	-6.445	5.005	0.939	0.758	-1
GO:0001764	neuron migration	0.023	-3.834	4.359	3.716	0.735	0.759	-1
GO:0006366	transcription by RNA polymerase II	0.218	0.351	-6.271	4.691	0.937	0.76	-1
GO:0060828	regulation of canonical Wnt signaling pathway	0.062	3.855	3.034	4.146	0.857	0.761	-1
GO:0050728	negative regulation of inflammatory response	0.021	4.186	5.166	3.684	0.832	0.764	-1
GO:0001525	angiogenesis	0.071	-4.595	4.489	4.204	0.771	0.764	-1
GO:0006921	cellular component disassembly involved in execution phase of apoptosis	0.007	-4.948	-1.426	3.186	0.888	0.767	-1
GO:0007399	nervous system development	0.541	-4.587	4.302	5.085	0.753	0.771	-1
GO:0048593	camera-type eye morphogenesis	0.034	-4.695	4.531	3.885	0.772	0.772	-1
GO:0039595	induction by virus of catabolism of host mRNA	0	6.59	2.083	2.049	0.839	0.778	-1
GO:0007093	mitotic cell cycle checkpoint	0.073	3.297	3.917	4.216	0.785	0.78	-1
GO:2000171	negative regulation of dendrite development	0	3.787	6.193	2.033	0.855	0.781	-1
GO:0006955	immune response	0.297	3.828	-2.614	4.825	0.888	0.785	-1
GO:0051496	positive regulation of stress fiber assembly	0.008	6.15	2.824	3.277	0.841	0.786	-1
GO:0008637	apoptotic mitochondrial changes	0.01	-5.062	-1.406	3.354	0.876	0.786	-1
GO:0008543	fibroblast growth factor receptor signaling pathway	0.027	4.726	-0.345	3.78	0.809	0.79	-1
GO:0007160	cell-matrix adhesion	0.038	-4.682	-5.24	3.937	0.943	0.79	-1
GO:0030041	actin filament polymerization	0.023	-5.936	-1.504	3.715	0.885	0.791	-1
GO:0043410	positive regulation of MAPK cascade	0.099	5.217	3.017	4.348	0.803	0.791	-1
GO:0039520	induction by virus of host autophagy	0.001	6.343	2.495	2.274	0.822	0.795	-1
GO:0043967	histone H4 acetylation	0.029	-4.709	-2.336	3.811	0.859	0.796	-1
GO:0030154	cell differentiation	1.006	-5.339	4.198	5.355	0.763	0.798	-1
GO:0051026	chiasma assembly	0.003	-4.202	-1.652	2.751	0.804	0.798	-1
GO:0006935	chemotaxis	0.548	3.924	-2.506	5.091	0.853	0.799	-1
GO:0097155	fasciculation of sensory neuron axon	0	-5.135	2.332	2.037	0.753	0.804	-1
GO:0008630	intrinsic apoptotic signaling pathway in response to DNA damage	0.014	3.94	-0.329	3.499	0.799	0.804	-1
GO:0034329	cell junction assembly	0.052	-6.24	-1.16	4.071	0.881	0.806	-1
GO:0045087	innate immune response	0.127	4.259	-2.558	4.456	0.845	0.809	-1
GO:0045773	positive regulation of axon extension	0.005	-1.532	3.196	3.057	0.574	0.813	-1
GO:0043087	regulation of GTPase activity	0.323	2.766	4.884	4.861	0.867	0.815	-1
GO:0000904	cell morphogenesis involved in differentiation	0.161	-5.385	4.092	4.56	0.771	0.822	-1
GO:0009408	response to heat	0.19	5.429	-2.667	4.632	0.877	0.823	-1
GO:0048477	oogenesis	0.039	-4.754	3.541	3.948	0.735	0.829	-1
GO:0031145	anaphase-promoting complex-dependent catabolic process	0.034	2.136	-6.167	3.882	0.943	0.831	-1
GO:0032467	positive regulation of cytokinesis	0.013	6.164	2.444	3.467	0.839	0.836	-1
GO:0043154	negative regulation of cysteine-type endopeptidase activity involved in apoptotic process	0.015	4.447	5.172	3.514	0.805	0.836	-1
GO:0042509	regulation of tyrosine phosphorylation of STAT protein	0.011	6.002	4.398	3.403	0.87	0.836	-1
GO:0030335	positive regulation of cell migration	0.088	5.605	2.693	4.298	0.832	0.843	-1
GO:0007517	muscle organ development	0.063	-4.694	4.375	4.155	0.773	0.843	-1
GO:2001243	negative regulation of intrinsic apoptotic signaling pathway	0.018	4.476	4.915	3.607	0.814	0.848	-1
GO:0000187	activation of MAPK activity	0.022	5.109	3.723	3.703	0.779	0.849	-1
GO:1990001	inhibition of cysteine-type endopeptidase activity involved in apoptotic process	0.001	4.408	5.666	2.33	0.829	0.858	-1
GO:0006977	DNA damage response signal transduction by p53 class mediator resulting in cell cycle arrest"	0.002	4.424	1.314	2.601	0.721	0.859	-1
GO:1904668	positive regulation of ubiquitin protein ligase activity	0.024	5.531	3.606	3.735	0.807	0.861	-1
GO:0010842	retina layer formation	0.007	-4.59	4.699	3.183	0.788	0.861	-1
GO:0000712	resolution of meiotic recombination intermediates	0.01	-4.035	-1.707	3.36	0.799	0.863	-1
GO:0030182	neuron differentiation	0.275	-4.712	4.179	4.791	0.736	0.864	-1
GO:0000398	mRNA splicing via spliceosome"	0.395	0.05	-6.309	4.949	0.933	0.865	-1
GO:0007275	multicellular organism development	1.587	-4.526	4.325	5.553	0.753	0.865	-1
GO:0030239	myofibril assembly	0.017	-5.455	1.831	3.572	0.709	0.866	-1
GO:0060088	auditory receptor cell stereocilium organization	0.003	-5.062	2.47	2.894	0.714	0.87	-1
GO:0007156	homophilic cell adhesion via plasma membrane adhesion molecules	0.135	-4.479	-5.329	4.484	0.931	0.875	-1
GO:0008284	positive regulation of cell population proliferation	0.15	5.553	2.842	4.528	0.824	0.877	-1
GO:0007283	spermatogenesis	0.097	-4.647	3.58	4.337	0.751	0.881	-1
GO:0007286	spermatid development	0.033	null	null	3.877	0.737	0.909	7283
GO:0007411	axon guidance	0.082	-3.027	1.395	4.267	0.584	0.881	-1
GO:0097190	apoptotic signaling pathway	0.054	3.929	0.074	4.081	0.799	0.882	-1
GO:0000122	negative regulation of transcription by RNA polymerase II	0.192	4.487	4.621	4.636	0.815	0.884	-1
GO:0007043	cell-cell junction assembly	0.027	-6.319	-1.204	3.79	0.883	0.884	-1
GO:0060070	canonical Wnt signaling pathway	0.021	4.921	-0.18	3.677	0.827	0.89	-1
GO:0007129	homologous chromosome pairing at meiosis	0.019	-4.947	-0.912	3.63	0.826	0.895	-1
GO:0007130	synaptonemal complex assembly	0.009	null	null	3.307	0.825	0.921	7129
