## Supplemental Table 8 for "The germline-specific region of the sea lamprey genome plays a key role in spermatogenesis"

### Sheet: Sheet1
Supplementary Table 8: Summary statistics of gene expression differences of somatic and GSR paralogoues of GSGs in different stages of males. EM denotes for Early male, MM for Mid male, LM for Late male am PM for Prospective male.
Parameter Estimates
Term	Estimate	Std Error	t ratio	Prob>|t|
genome[somatic]:gene[1268]	0.0021241	0.124072	0.02	0.9863
genome[somatic]:gene[1269]	0.0021241	0.124072	0.02	0.9863
stage[EM]	-0.085442	0.006473	-13.2	<.0001*
stage[LM]	0.0106509	0.006473	1.65	0.1
stage[MM]	0.0798911	0.006473	12.34	<.0001*
genome[GSR]	0.0003772	0.003737	0.1	0.1
genome[GSR]*stage[EM]	-0.106986	0.006473	-16.53	<.0001*
genome[GSR]*stage[LM]	-0.083334	0.006473	-12.87	<.0001*
genome[GSR]*stage[MM]	0.120409	0.006473	18.6	<.0001*
Effect Tests
Source	Nparm	DF	Sums of squares	F Ratio	Prob > F
gene[genome]	1268	1268	0.009596	0.0001	1
stage	3	3	15.2514	82.4663	<.0001*
genome	1	1	0.000628	0.0102	0.9196
genome*stage	3	3	41.682	225.379	<.0001*
genome*stage Least squares means table
Level	Leasr Sq mean	Std Error
GSR, EM	0.0562018	0.0123376
GSR, LM	0.175947	0.0123376
GSR, MM	0.448931	0.0123376
GSR, PM	0.313441	0.0123376
Somatic, EM	0.26942	0.00844206
Somatic, LM	0.34186	0.00844206
Somatic, MM	0.207358	0.00844206
Somatic, PM	0.172866	0.00844206
