## Supplemental Table 11 for "The germline-specific region of the sea lamprey genome plays a key role in spermatogenesis"

### Sheet: Supp table 11
Supplementary table 11: List of GSGs expressed in Pre- and Post-PGR embryo samples
gene_id	map_location	start	end	1dpf	2.5dpf	2dpf	Pre-PGR	3dpf	4dpf	5dpf	Post-PGR	chromosome	enrichP_final	final_gene_name	full_gene_name
LOC116937077	NW_022638466.1	144833	168968	0	0	0	0	0	0	0	0	scf_8466	8.9789	FAT1	protocadherin Fat 1-like
LOC116937079	NW_022638466.1	63370	92302	0	0	0	0	0	0	0	0	scf_8466	8.9789	WNT7B	protein Wnt-7b-like
LOC116937137	NW_022638542.1	13314	13730	0	0	0	0	0	0	0	0	scf_8542	4.9466	RBM46	probable RNA-binding protein 46
LOC116937234	NW_022638760.1	4162	9461	0	0	0	0	0	0	0	0	scf_8760	10.1277	CCNJ	cyclin-J-like
LOC116937251	NW_022638915.1	1073	18021	0	0	0	0	0	0	0	0	scf_8915	6.2052	PPM1D	protein phosphatase 1D-like
LOC116937260	NW_022638915.1	339111	343016	0	0	0	0	0	0	0	0	scf_8915	8.2071	CCNJ	cyclin-J-like
LOC116937284	NW_022638918.1	293595	297368	0	0	0	0	0	0	0	0	scf_8918	7.9959	WNT7B	protein Wnt-7b-like
LOC116937291	NW_022638921.1	168581	171827	0	0	0	0	0	0	0	0	scf_8921	10.7659	CXG1	gap junction gamma-1 protein-like
LOC116937304	NW_022638923.1	387276	391302	0	0	0	0	0	0	0	0	scf_8923	9.9088	CXG1	gap junction gamma-1 protein-like
LOC116937306	NW_022638924.1	52650	57143	0	0	0	0	0	0	0	0	scf_8924	4.5536	LRRN1	leucine-rich repeat neuronal protein 1-like
LOC116937312	NW_022638928.1	331916	335802	0	0	0	0	0	0	0	0	scf_8928	9.1385	CCNJ	cyclin-J-like
LOC116937323	NW_022638930.1	282252	283388	0	0	0	0	0	0	0	0	scf_8930	10.0647	RBM46	probable RNA-binding protein 46
LOC116937336	NW_022638934.1	1713	2624	0	0	0	0	0	0	0	0	scf_8934	8.2046	ZNF664	zinc finger protein 664-like
LOC116937337	NW_022638935.1	125092	130998	0	0	0	0	0	0	0	0	scf_8935	8.1171	CCNJ	cyclin-J-like
LOC116937341	NW_022638936.1	33311	71278	0	0	0	0	0	0	0	0	scf_8936	2.948	FGF8B	fibroblast growth factor 8b-like
LOC116937380	NW_022638948.1	238856	239383	0	0	0	0	0	0	0	0	scf_8948	11.294	CIP1	E3 ubiquitin-protein ligase CCNB1IP1-like
LOC116937382	NW_022638949.1	1176	4244	0	0	0	0	0	0	0	0	scf_8949	9.8925	CXG1	gap junction gamma-1 protein-like
LOC116937429	NW_022638962.1	202588	204021	0	0	0	0	0	0	0	0	scf_8962	10.2359	CIP1	E3 ubiquitin-protein ligase CCNB1IP1-like
LOC116937632	NW_022639032.1	119691	127713	0	0	0	0	0	0	0	0	scf_9032	4.2693	BIRC2	baculoviral IAP repeat-containing protein 2-like
LOC116938256	NW_022639248.1	70854	78666	0	0	0	0	0	0	0	0	scf_9248	10.5088	HNRPL	heterogeneous nuclear ribonucleoprotein L-like
LOC116938424	NW_022639379.1	20878	24553	0	0	0	0	0	0	0	0	scf_9379	7.9083	CCNJ	cyclin-J-like
LOC116938480	NW_022639442.1	6628	22437	0	0	0	0	0	0	0	0	scf_9442	3.6478	AR2BP	ADP-ribosylation factor-like protein 2-binding protein
LOC116958721	NW_022638221.1	108472	144107	0	0	0	0	0	0	0	0	81	8.4928	COP1	E3 ubiquitin-protein ligase COP1-like
LOC116958723	NW_022638221.1	158781	171251	0	0	0	0	0	0	0	0	81	8.4928	CXG1	gap junction gamma-1 protein-like
LOC116937292	NW_022638921.1	201453	207447	0	0	0	0	0	0	0	0	Un			gap junction gamma-1 protein-like
LOC116937875	NW_022639085.1	55745	59261	0	0	0	0	0	0	0	0	Un			baculoviral IAP repeat-containing protein 7-like
LOC116937887	NW_022639088.1	1438	16213	0	0	0	0	0	0	0	0	Un			protein Wnt-5b-like
LOC116937931	NW_022639108.1	47251	60253	0	0	0	0	0	0	0	0	Un			cadherin-2-like
LOC116937080	NW_022638466.1	149	28093	4	0	0	1.33333	0	0	0	0	scf_8466	9.9277	YTHDC2	3'-5' RNA helicase YTHDC2-like
LOC116937280	NW_022638918.1	105227	125527	0	0	4	1.33333	0	0	0	0	scf_8918	7.1211	WNT7B	protein Wnt-7b-like
LOC116937166	NW_022638594.1	3502	7015	0	0	6	2	0	0	0	0	scf_8594	8.0303	HYKK	hydroxylysine kinase-like
LOC116937168	NW_022638597.1	7413	19273	0	23	0	7.66667	0	0	0	0	scf_8597	10.1344	MHC	myosin heavy chain, skeletal muscle-like
LOC116937722	NW_022639039.1	54380	56099	0	0	0	0	0	1	0	0.333333	Un			ephrin type-A receptor 8-like
LOC116958719	NW_022638221.1	32851	33540	2	0	0	0.666667	0	1	0	0.333333	81	8.4928	CXB1	gap junction beta-1 protein-like
LOC116937297	NW_022638922.1	285797	286933	0	0	0	0	1	1	0	0.666667	scf_8922	9.0599	RBM46	probable RNA-binding protein 46
LOC116957691	NC_046149.1	635158	635968	0	0	0	0	2	0	0	0.666667	81			hydroxylysine kinase-like
LOC116957695	NC_046149.1	571678	580831	7	7	0	4.66667	2	0	0	0.666667	81	8.822	SPOPL	speckle-type POZ protein-like
LOC116958727	NW_022638222.1	71713	75553	0	0	0	0	0	3	0	1	81	10.2772	WNT7B	protein Wnt-7b-like
LOC116958728	NW_022638222.1	92201	93716	0	0	0	0	0	3	0	1	81	2.8875	MYCN	N-myc proto-oncogene protein-like
LOC116937317	NW_022638930.1	341370	346809	0	0	0	0	1	3	0	1.33333	scf_8930	9.4763	LPAR1A	lysophosphatidic acid receptor 1-A-like
LOC116937332	NW_022638934.1	53751	56751	0	0	0	0	0	4	0	1.33333	Un			adhesion G protein-coupled receptor L3-like
LOC116957687	NC_046149.1	493422	508953	0	0	0	0	0	0	4	1.33333	81			cadherin-4-like
LOC116937285	NW_022638918.1	326342	326606	0	2	2	1.33333	3	0	1	1.33333	scf_8918	7.9959	SELW	selenoprotein W-like
LOC116937318	NW_022638930.1	174047	178842	0	0	0	0	5	0	0	1.66667	scf_8930	10.1904	ZFP2	zinc finger protein 2 homolog
LOC116937338	NW_022638935.1	289060	293096	0	0	0	0	0	0	5	1.66667	scf_8935	10.7507	WNT5B	protein Wnt-5b-like
LOC116938075	NW_022639200.1	23687	26687	0	0	0	0	5	0	0	1.66667	scf_9200	5.5824	CXG1	gap junction gamma-1 protein-like
LOC116937366	NW_022638943.1	251548	254351	0	3	0	1	5	0	0	1.66667	scf_8943	10.0188	CIP1	E3 ubiquitin-protein ligase CCNB1IP1-like
LOC116937473	NW_022638977.1	51379	55666	0	0	3	1	5	0	0	1.66667	Un			volume-regulated anion channel subunit LRRC8C-like
LOC116957688	NC_046149.1	552636	565047	11	5	8	8	5	0	0	1.66667	81	8.822	HYKK	hydroxylysine kinase-like
LOC116957686	NC_046149.1	464973	487031	14	5	11	10	5	0	0	1.66667	81	9.8756	HYKK	hydroxylysine kinase-like
LOC116937194	NW_022638653.1	138933	141452	0	0	0	0	2	2	2	2	scf_8653	7.8855	PCD10	protocadherin-10-like
LOC116957693	NC_046149.1	722621	723808	0	0	0	0	4	2	0	2	81	7.9242	SPOP	speckle-type POZ protein B-like
LOC116937267	NW_022638916.1	215040	221821	0	0	0	0	0	0	6	2	Un			protein LSM14 homolog A-like
LOC116937936	NW_022639112.1	60016	61908	0	0	0	0	2	4	0	2	Un			gap junction gamma-1 protein-like
LOC116937255	NW_022638915.1	18770	25271	0	0	1	0.333333	0	4	2	2	Un			protein phosphatase 1D-like
LOC116937279	NW_022638918.1	83819	85340	0	0	2	0.666667	0	6	0	2	scf_8918	7.5573	MYCN	N-myc proto-oncogene protein-like
LOC116937111	NW_022638488.1	11618	13005	0	0	0	0	0	5	2	2.33333	scf_8488	8.903	uncharacterized
LOC116937283	NW_022638918.1	275270	276788	0	0	0	0	0	7	0	2.33333	scf_8918	8.0155	MYCN	N-myc proto-oncogene protein-like
LOC116937322	NW_022638930.1	156471	158738	0	0	0	0	4	3	0	2.33333	scf_8930	10.1904	CIP1	E3 ubiquitin-protein ligase CCNB1IP1-like
LOC116937921	NW_022639102.1	53172	55283	0	0	0	0	4	3	0	2.33333	scf_9102	6.2809	LPAR1A	lysophosphatidic acid receptor 1-A-like
LOC116938414	NW_022639372.1	8726	14392	0	0	0	0	0	0	7	2.33333	scf_9372	11.1241	WNT5B	protein Wnt-5b-like
LOC116937381	NW_022638949.1	18065	22064	0	0	0	0	7	0	0	2.33333	Un			E3 ubiquitin-protein ligase COP1-like
LOC116957684	NC_046149.1	282574	284279	8	5	17	10	4	3	0	2.33333	81	5.6217	HYKK	hydroxylysine kinase-like
LOC116937302	NW_022638923.1	191346	193375	0	0	0	0	3	5	0	2.66667	scf_8923	8.6011	LPAR1A	lysophosphatidic acid receptor 1-A-like
LOC116958734	NW_022638222.1	340984	341679	0	0	0	0	2	6	0	2.66667	81	9.7098	CXB1	gap junction beta-1 protein-like
LOC116937398	NW_022638956.1	163787	181651	0	0	3	1	8	0	0	2.66667	scf_8956	6.4998	MSH4	mutS protein homolog 4-like
LOC116937367	NW_022638944.1	116871	119058	11	8	8	9	8	0	0	2.66667	scf_8944	7.2757	CADM2	Cell adhesion molecule 2
LOC116957689	NC_046149.1	591133	600738	25	10	36	23.6667	8	0	0	2.66667	81	8.822	HYKK	hydroxylysine kinase-like
LOC116937334	NW_022638934.1	190189	204998	0	0	0	0	6	3	0	3	scf_8934	6.1906	CXG1	gap junction gamma-1 protein-like
LOC116937343	NW_022638936.1	184469	187508	0	0	0	0	0	9	0	3	scf_8936	7.2454	RHG05	rho GTPase-activating protein 5-like
LOC116937935	NW_022639112.1	80519	82425	0	0	0	0	2	7	0	3	scf_9112	9.8388	CXG1	gap junction gamma-1 protein-like
LOC116937325	NW_022638931.1	40460	41684	0	0	0	0	9	0	0	3	Un			probable RNA-binding protein 46
LOC116937326	NW_022638931.1	54071	55189	0	0	0	0	3	2	4	3	Un			probable RNA-binding protein 46
LOC116937377	NW_022638947.1	111474	121574	0	0	4	1.33333	4	5	0	3	scf_8947	9.8869	MCL1	induced myeloid leukemia cell differentiation protein Mcl-1 homolog
LOC116937295	NW_022638922.1	4032	5153	0	0	0	0	1	2	7	3.33333	scf_8922	9.0388	RBM46	probable RNA-binding protein 46
LOC116938445	NW_022639402.1	32572	33802	0	0	0	0	3	6	1	3.33333	Un			general transcription factor II-I repeat domain-containing prote
LOC116937314	NW_022638930.1	5970	50867	17	10	5	10.6667	3	3	4	3.33333	scf_8930	8.4198	ZKSC3	zinc finger protein OZF-like
LOC116937259	NW_022638915.1	181291	185916	0	0	0	0	3	8	0	3.66667	scf_8915	6.7884	CTNND1	catenin delta-1-like
LOC116958737	NW_022638222.1	533305	546456	0	0	0	0	0	11	0	3.66667	81			cadherin-2-like
LOC116937021	NW_022638379.1	13285	14437	0	0	6	2	2	7	2	3.66667	scf_8379	3.7791	YY42	UPF0392 protein C33H5.2
LOC116937220	NW_022638708.1	8984	11935	0	0	0	0	3	9	0	4	scf_8708	7.7329	B4GALT1	beta-1,4-galactosyltransferase galt-1-like
LOC116937353	NW_022638938.1	141980	149477	18	20	15	17.6667	9	3	0	4	scf_8938	8.7148	BIRC7	baculoviral IAP repeat-containing protein 7-like
LOC116938347	NW_022639313.1	39	814	0	2	0	0.666667	6	4	3	4.33333	scf_9313	8.8216	RBM46	probable RNA-binding protein 46
LOC116958724	NW_022638221.1	335447	344279	1	0	0	0.333333	15	0	0	5	81	6.2875	SPOP	speckle-type POZ protein-like
LOC116937471	NW_022638977.1	56907	62270	0	0	5	1.66667	12	3	0	5	scf_8977	5.4757	LRC8C	volume-regulated anion channel subunit LRRC8E-like
LOC116937193	NW_022638653.1	484149	490328	0	0	0	0	5	6	5	5.33333	scf_8653	7.4832	HNRPL	heterogeneous nuclear ribonucleoprotein L-like
LOC116937364	NW_022638943.1	143363	151598	0	0	0	0	4	7	5	5.33333	scf_8943	5.5623	CXG1	gap junction gamma-1 protein-like
LOC116937967	NW_022639130.1	55479	56256	5	6	3	4.66667	12	3	2	5.66667	scf_9130	5.5133	MD2BP	MAD2L1-binding protein-like
LOC116938341	NW_022639309.1	15	4000	10	20	44	24.6667	15	2	0	5.66667	scf_9309	7.6012	CADM2	Cell adhesion molecule 2
LOC116937365	NW_022638943.1	180463	192165	0	0	0	0	5	9	4	6	Un			gap junction gamma-1 protein-like
LOC116936972	NW_022638289.1	4289	8912	0	11	0	3.66667	18	0	0	6	scf_8289	9.1055	RHG05	rho GTPase-activating protein 5-like
LOC116958739	NW_022638222.1	586166	590297	9	0	19	9.33333	11	5	2	6	81	9.3733	LRC8C	volume-regulated anion channel subunit LRRC8E-like
LOC116937269	NW_022638916.1	116651	121526	0	0	0	0	5	14	0	6.33333	scf_8916	10.2091	B4GALT1	beta-1,4-galactosyltransferase galt-1-like
LOC116937257	NW_022638915.1	70366	81368	0	5	8	4.33333	19	0	0	6.33333	scf_8915	6.2052	MSH4	mutS protein homolog 4-like
LOC116958736	NW_022638222.1	488816	496600	36	47	30	37.6667	12	7	0	6.33333	81	3.9662	BIRC3	baculoviral IAP repeat-containing protein 3-like
LOC116937262	NW_022638915.1	544631	545940	0	0	0	0	12	4	4	6.66667	scf_8915	8.3665	RBM46	probable RNA-binding protein 46
LOC116937408	NW_022638959.1	203732	205362	2	0	1	1	9	11	0	6.66667	scf_8959	11.3558	ZNF2	zinc finger protein 2-like
LOC116937410	NW_022638959.1	42818	49962	0	0	3	1	7	10	3	6.66667	Un			zinc finger protein 84-like
LOC116937335	NW_022638934.1	282426	288484	0	0	0	0	2	12	7	7	scf_8934	6.1906	CXG1	gap junction gamma-1 protein-like
LOC116937712	NW_022639035.1	153421	157953	0	0	0	0	9	8	4	7	scf_9035	11.2416	RBM46	probable RNA-binding protein 46
LOC116937339	NW_022638935.1	317534	322868	0	5	0	1.66667	4	11	6	7	scf_8935	10.7507	PTPRF	Receptor-type tyrosine-protein phosphatase F
LOC116937195	NW_022638653.1	172173	173576	0	3	5	2.66667	6	12	3	7	scf_8653	10.2262	B4GALT1	beta-1,4-galactosyltransferase galt-1-like
LOC116937406	NW_022638959.1	63668	94249	156	17	50	74.3333	11	9	2	7.33333	Un			zinc finger protein 260-like
LOC116936997	NW_022638341.1	2335	16336	0	0	0	0	0	12	12	8	scf_8341	2.6998	HNRPL	heterogeneous nuclear ribonucleoprotein L-like
LOC116938177	NW_022639219.1	13817	22161	0	0	0	0	5	19	0	8	scf_9219	7.6703	B4GALT1	beta-1,4-galactosyltransferase galt-1-like
LOC116937311	NW_022638928.1	31814	35175	0	3	6	3	22	0	2	8	scf_8928	9.6461	LRC8C	volume-regulated anion channel subunit LRRC8E-like
LOC116938190	NW_022639234.1	42058	45408	0	0	0	0	4	14	7	8.33333	scf_9234	9.0851	TCNA	Sialidase
LOC116937873	NW_022639085.1	72268	79390	13	0	0	4.33333	0	0	25	8.33333	scf_9085	3.7267	WNT5A	protein Wnt-5a-like
LOC116937342	NW_022638936.1	79318	82300	4	3	0	2.33333	9	10	8	9	scf_8936	9.2353	RHG05	rho GTPase-activating protein 5-like
LOC116937075	NW_022638466.1	42806	44512	0	0	0	0	0	28	0	9.33333	scf_8466	9.6426	MYCN	N-myc proto-oncogene protein-like
LOC116937309	NW_022638927.1	151819	159158	4	0	11	5	21	8	0	9.66667	scf_8927	9.5315	LRC8C	volume-regulated anion channel subunit LRRC8E-like
LOC116937368	NW_022638944.1	178410	190915	26	13	35	24.6667	16	14	0	10	Un			uncharacterized LOC116937368
LOC116937272	NW_022638916.1	482926	499383	0	0	7	2.33333	7	18	7	10.6667	Un			uncharacterized LOC116937272
LOC116937965	NW_022639130.1	9338	13952	0	0	0	0	0	23	10	11	scf_9130	8.8203	DACH1	dachshund homolog 1-like
LOC116937378	NW_022638947.1	144431	159071	0	6	8	4.66667	18	15	0	11	scf_8947	9.8869	CADH2	cadherin-2-like
LOC116937468	NW_022638976.1	139543	141089	5	9	8	7.33333	20	13	0	11	scf_8976	7.871	ZNF271	zinc finger protein 271-like
LOC116936993	NW_022638331.1	33087	38062	0	0	0	0	15	13	6	11.3333	scf_8331	11.2018	HNRPL	heterogeneous nuclear ribonucleoprotein L-like
LOC116958733	NW_022638222.1	292794	312220	147	15	33	65	25	9	0	11.3333	81	9.7098	uncharacterized abhydrolase domain-containing protein DDB_G0269086-like	uncharacterized abhydrolase domain-containing protein DDB_G0269086-like
LOC116938074	NW_022639199.1	35937	60334	0	0	0	0	0	18	18	12	scf_9199	6.1409	PPM1D	protein phosphatase 1D-like
LOC116957692	NC_046149.1	1083120	1089977	11	0	31	14	16	17	4	12.3333	81	7.9242	LRC8C	volume-regulated anion channel subunit LRRC8C-like
LOC116937864	NW_022639082.1	76459	84794	16	11	27	18	32	5	0	12.3333	scf_9082	4.3226	CADM2	Cell adhesion molecule 2
LOC116957685	NC_046149.1	432478	440797	33	30	20	27.6667	24	13	0	12.3333	81			myosin heavy chain, skeletal muscle-like
LOC116958729	NW_022638222.1	106955	131869	18	6	12	12	6	23	11	13.3333	81			3'-5' RNA helicase YTHDC2-like
LOC116937324	NW_022638931.1	35172	38003	0	12	25	12.3333	22	17	4	14.3333	scf_8931	9.6369	CADH2	cadherin-2-like
LOC116938255	NW_022639248.1	8850	14554	0	0	0	0	24	21	0	15	scf_9248	9.4743	ENAH	protein enabled homolog
LOC116937187	NW_022638641.1	5713	6487	0	1	5	2	8	30	10	16	scf_8641	9.776	RBM46	probable RNA-binding protein 46
LOC116937268	NW_022638916.1	273022	274816	0	2	13	5	14	29	5	16	scf_8916	10.0669	B4GALT1	beta-1,4-galactosyltransferase galt-1-like
LOC116937932	NW_022639108.1	107448	119848	75	40	62	59	14	18	16	16	scf_9108	8.3197	HYKK	hydroxylysine kinase-like
LOC116937086	NW_022638467.1	45781	54548	3	0	0	1	20	20	9	16.3333	scf_8467	9.7034	HNRPL	heterogeneous nuclear ribonucleoprotein L-like
LOC116938302	NW_022639276.1	27434	29783	0	0	0	0	9	41	0	16.6667	Un			gap junction gamma-1 protein-like
LOC116937198	NW_022638653.1	622177	635490	0	0	0	0	42	0	9	17	scf_8653	9.2683	PCD10	protocadherin-10-like
LOC116937254	NW_022638915.1	642216	643921	0	4	4	2.66667	11	25	15	17	scf_8915	2.8484	uncharacterized
LOC116938301	NW_022639276.1	10253	11585	0	0	0	0	0	37	16	17.6667	scf_9276	8.9462	CXG1	gap junction gamma-1 protein-like
LOC116938365	NW_022639331.1	2475	7169	0	0	0	0	9	32	12	17.6667	scf_9331	7.5389	PPM1D	Protein phosphatase 1D
LOC116937362	NW_022638941.1	212878	219901	4	5	0	3	23	22	8	17.6667	scf_8941	9.8922	HNRPL	heterogeneous nuclear ribonucleoprotein L-like
LOC116937271	NW_022638916.1	298158	303203	0	0	0	0	19	26	9	18	scf_8916	10.0669	RBM46	probable RNA-binding protein 46
LOC116937352	NW_022638938.1	125582	133201	114	97	94	101.667	39	18	0	19	Un			putative inhibitor of apoptosis
LOC116937350	NW_022638938.1	86384	102109	0	2	8	3.33333	17	25	17	19.6667	scf_8938	9.3563	CADH2	cadherin-2-like
LOC116937360	NW_022638941.1	55444	57213	6	0	9	5	27	32	0	19.6667	scf_8941	9.025	HNRPL	heterogeneous nuclear ribonucleoprotein L-like
LOC116937258	NW_022638915.1	114244	142342	0	0	21	7	35	24	0	19.6667	scf_8915	6.7884	MSH4	mutS protein homolog 4-like
LOC116937883	NW_022639088.1	16777	34401	0	0	0	0	33	27	0	20	scf_9088	9.6582	CADH2	cadherin-2-like
LOC116937413	NW_022638959.1	13067	25195	5	2	3	3.33333	17	37	7	20.3333	Un			zinc finger protein 91-like
LOC116937303	NW_022638923.1	344856	361684	0	5	4	3	20	33	10	21	scf_8923	9.964	CADH2	cadherin-2-like
LOC116958725	NW_022638221.1	676608	696625	0	0	12	4	19	33	11	21	81	8.9756	CADH2	cadherin-2-like
LOC116937256	NW_022638915.1	47369	52902	0	0	21	7	28	40	8	25.3333	Un			myb-binding protein 1A-like protein
LOC116937461	NW_022638972.1	143360	163386	11	0	1	4	24	36	17	25.6667	Un			coxsackievirus and adenovirus receptor homolog
LOC116937428	NW_022638962.1	62556	69465	0	16	0	5.33333	32	27	18	25.6667	scf_8962	10.5409	SEM4D	semaphorin-4D-like
LOC116937922	NW_022639103.1	35247	42007	20	8	36	21.3333	47	31	4	27.3333	scf_9103	9.0706	LRC8C	volume-regulated anion channel subunit LRRC8E-like
LOC116937363	NW_022638941.1	180488	197455	4	10	5	6.33333	39	37	7	27.6667	Un			heterogeneous nuclear ribonucleoprotein L-like
LOC116937315	NW_022638930.1	81795	85022	0	0	6	2	46	26	16	29.3333	scf_8930	5.6	uncharacterized
LOC116937400	NW_022638956.1	10639	65412	4	12	20	12	47	37	5	29.6667	scf_8956	6.6638	MSH4	mutS protein homolog 4-like
LOC116937619	NW_022639025.1	24426	31042	0	0	0	0	32	37	21	30	Un			lysophosphatidic acid receptor 1-A-like
LOC116937196	NW_022638653.1	294641	310127	0	0	8	2.66667	38	37	15	30	scf_8653	10.2262	HNRPL	heterogeneous nuclear ribonucleoprotein L-like
LOC116937299	NW_022638923.1	203158	216317	0	0	0	0	82	9	0	30.3333	scf_8923	8.6011	PVRL1	Nectin-1
LOC116937059	NW_022638449.1	4197	16521	13	21	24	19.3333	38	46	7	30.3333	scf_8449	10.2715	HNRPL	heterogeneous nuclear ribonucleoprotein L-like
LOC116937320	NW_022638930.1	138212	148213	12	4	8	8	33	46	17	32	scf_8930	4.0162	PVRL4	Nectin-4
LOC116937095	NW_022638469.1	54613	69893	8	11	12	10.3333	44	47	17	36	scf_8469	8.5412	HNRPL	heterogeneous nuclear ribonucleoprotein L-like
LOC116937300	NW_022638923.1	76794	91540	19	36	108	54.3333	76	31	5	37.3333	scf_8923	9.8444	LRC8C	volume-regulated anion channel subunit LRRC8E-like
LOC116938374	NW_022639338.1	45621	50880	0	5	0	1.66667	74	34	12	40	scf_9338	4.63	SAE1	SUMO-activating enzyme subunit 1
LOC116938379	NW_022639343.1	2346	16092	0	25	25	16.6667	31	74	17	40.6667	scf_9343	7.0953	PVRL1	Nectin-1
LOC116938178	NW_022639220.1	59616	60920	0	0	0	0	7	77	40	41.3333	scf_9220	9.2716	PPM1D	protein phosphatase 1D-like
LOC116937093	NW_022638468.1	225298	245717	0	0	0	0	51	70	16	45.6667	scf_8468	9.4154	ZFP2	Zinc finger protein 2 homolog
LOC116937379	NW_022638947.1	169328	178924	254	296	135	228.333	138	0	0	46	scf_8947	9.8869	BIRC3	baculoviral IAP repeat-containing protein 3-like
LOC116937720	NW_022639039.1	29529	81113	0	0	4	1.33333	26	67	49	47.3333	scf_9039	7.2071	EPHA4A	ephrin type-A receptor 4-A-like
LOC116953311	NC_046119.1	6415712	6423718	221	422	243	295.333	132	27	0	53	51			transcription cofactor vestigial-like protein 2
LOC116937293	NW_022638922.1	155836	159133	93	66	49	69.3333	95	42	23	53.3333	scf_8922	6.5075	MD2BP	MAD2L1-binding protein-like
LOC116937319	NW_022638930.1	55102	61442	0	10	9	6.33333	66	59	36	53.6667	Un			uncharacterized LOC116937319
LOC116958718	NW_022638221.1	555574	567925	0	0	0	0	38	83	50	57	81	6.2875	LPAR1A	lysophosphatidic acid receptor 1-A-like
LOC116958731	NW_022638222.1	138061	174467	16	7	0	7.66667	19	146	17	60.6667	81	9.7098	TRNK1	TPR and ankyrin repeat-containing protein 1-like
LOC116938268	NW_022639257.1	64958	66191	0	4	3	2.33333	47	100	37	61.3333	scf_9257	8.8614	RBM46	probable RNA-binding protein 46
LOC116937265	NW_022638915.1	559384	565920	86	124	61	90.3333	143	37	27	69	scf_8915	8.3665	MD2BP	MAD2L1-binding protein-like
LOC116937264	NW_022638915.1	155611	163516	0	8	38	15.3333	89	90	34	71	scf_8915	6.7884	uncharacterized
LOC116958720	NW_022638221.1	39223	46509	0	0	188	62.6667	115	61	46	74	81	8.4928	CDC20	cell division cycle protein 20 homolog
LOC116937305	NW_022638924.1	85992	99498	219	152	231	200.667	134	65	39	79.3333	scf_8924	4.5536	CEP41	centrosomal protein of 41 kDa B-like
LOC116937270	NW_022638916.1	128117	162116	79	44	39	54	65	143	42	83.3333	scf_8916	10.2091	LSM14A	protein LSM14 homolog A-like
LOC116937296	NW_022638922.1	179955	183521	115	156	81	117.333	195	59	37	97	scf_8922	6.5075	MD2BP	MAD2L1-binding protein-like
LOC116937865	NW_022639082.1	98966	102466	0	1	0	0.333333	59	126	107	97.3333	scf_9082	4.3226	RPL37A	60S ribosomal protein L37a-like
LOC116937721	NW_022639039.1	82881	113760	8	0	46	18	41	181	95	105.667	Un			ephrin type-A receptor 5-like
LOC116937866	NW_022639082.1	60308	63353	0	0	0	0	0	210	177	129	Un			60S ribosomal protein L37a-like
LOC116937470	NW_022638976.1	153340	184377	272	313	332	305.667	340	63	0	134.333	scf_8976	7.871	MHC	myosin heavy chain, skeletal muscle-like
LOC116938384	NW_022639346.1	31219	35390	567	0	0	189	315	155	0	156.667	scf_9346	3.3926	CDC20	cell division cycle protein 20 homolog
LOC116937412	NW_022638959.1	138689	139042	93	54	43	63.3333	166	189	141	165.333	scf_8959	3.7193	RPAB4	DNA-directed RNA polymerases I, II, and III subunit RPABC4-like
LOC116958735	NW_022638222.1	347358	354617	0	835	814	549.667	467	262	148	292.333	81	4.8625	CDC20	cell division cycle protein 20 homolog
LOC116937253	NW_022638915.1	592714	593917	106	113	54	91	704	47	1219	656.667	scf_8915	8.3665	H90A1	heat shock protein HSP 90-alpha-like
