## Supplemental Table 12 for "The germline-specific region of the sea lamprey genome plays a key role in spermatogenesis"

### Sheet: Sheet1
Supplementary table 12: Orthogroup copy number of GSGs
*Genes that are underlined were found only in the GSR in sea lamprey, but have putative orthologs in other taxa
Orthogroup No	Gene_name	Human	Mouse	Chicken	Zebrafish	Medaka	Spotted gar	Elephant shark	Hagfish	Coelocanth	Branchiostoma	Lamprey_Germline	Lamprey_Somatic
OG-1	A1CF	2	0	0	2	0	0	0	0	0	5	3	0
OG-2	LPAR1	8	8	7	12	10	2	9	9	8	3	5	7
OG-3	CADH2	7	6	5	14	11	6	5	10	4	0	6	7
OG-4	KCNA3	8	8	6	8	10	6	6	3	7	6	2	8
OG-5	GTF2IR2B	2	2	0	2	7	2	4	9	31	0	1	9
OG-6	AGRL3	4	3	2	6	6	3	3	4	4	3	1	0
OG-7	PCD10	2	2	3	10	10	5	10	1	3	1	2	1
OG-8	RBM46	4	4	4	4	5	4	4	2	4	7	1	1
OG-9	ZNF287	1	0	1	1	3	0	0	0	0	1	1	1
OG-10	TROP	2	2	2	2	3	2	3	2	1	0	9	2
OG-11	TR11B	2	1	3	1	3	4	3	0	4	3	2	1
OG-12	HYKK	1	1	1	2	1	1	1	2	1	5	8	2
OG-13	MHC	1	1	2	1	1	1	1	1	1	2	10	3
OG-14	CXB1	3	3	3	5	5	1	3	5	4	0	2	1
OG-15	LRRN1	2	2	2	6	3	2	3	3	3	2	1	3
OG-16	MCL1	3	6	3	3	2	1	3	1	2	2	3	2
OG-17	SPOP	2	2	2	3	3	2	2	2	2	1	2	2
OG-18	ZNF79	1	1	1	3	2	2	2	2	2	1	1	1
OG-19	CDC20	2	2	2	1	1	2	2	1	2	1	3	0
OG-20	CADH4	1	1	0	0	0	1	0	1	1	1	8	1
OG-21	MAD2L1BP	1	1	1	2	1	1	1	1	1	1	5	1
OG-22	CIP1	1	1	0	2	1	0	0	1	1	1	8	1
OG-23	CEP41	1	1	1	2	1	1	1	1	2	2	1	1
OG-24	HSOP3	1	1	1	0	0	1	1	1	1	2	3	1
OG-25	AR2BP	1	1	2	2	1	1	1	1	1	1	2	1
OG-26	RPL37A	1	1	0	1	1	1	1	1	1	1	1	2
OG-27	BIRC3	1	0	0	0	0	0	0	0	0	0	7	2
OG-28	MSH4	1	1	1	1	0	1	1	0	1	1	3	0
OG-29	SELW	1	1	1	1	0	0	1	1	0	0	1	1
OG-30	RPAB4	1	1	1	1	1	1	1	0	1	0	1	0
OG-31	HNRPL	2	0	0	0	0	0	1	2	0	0	2	0
